# CD24 Acts as an Evolutionarily Conserved Innate Immune Checkpoint in Colorectal Cancer

**DOI:** 10.64898/2026.08.25.746757

**Authors:** Ana B. Machado, Cátia Rebelo de Almeida, Catarina M. Azevedo, Nuno Viana, Inês Trancoso, Diogo R. Fernandes, Vanda Póvoa, Francisco Marques, Rita Zilhão, June Ereño-Orbea, Jesús Jiménez-Barbero, Ana Rita Carlos, Salomé S. Pinho, Rita Fior

## Abstract

Checkpoint immunotherapy has transformed cancer treatment, yet current approaches targeting adaptive immunity benefit only a subset of patients, leaving innate immunity as a largely untapped therapeutic frontier. Here, we identify CD24 as an innate immune checkpoint that protects colorectal tumors from macrophage-mediated clearance through an evolutionarily conserved recognition mechanism. Using zebrafish xenografts of isogenic colorectal cancer (CRC) cell lines, SW480 and SW620, we show that high CD24 expression in SW620 correlates with an immune-evasive, macrophage-resistant phenotype. Loss of human CD24 dramatically sensitizes tumors to clearance in zebrafish, while pharmacological macrophage depletion abolishes this effect. Mechanistically, CD24 suppresses innate immunity in a multilayered fashion, by limiting myeloid recruitment, dampening TNFα-driven macrophage inflammatory polarization, and blocking phagocytosis. Live imaging further revealed that CD24 constrains macrophages to a restrained, patrol-like state, and that its loss enables them to adopt a highly motile, tumor–directed, and functionally engaged state, characterized by increased fusion activity and myeloid intercellular interactions. We show that zebrafish macrophages respond to human CD24 despite extensive evolutionary divergence, and glycocalyx profiling revealed broad remodeling of the tumor cell surface upon CD24 loss, suggesting evolutionary conservation of sialic acid-dependent receptor recognition. Transcriptomic analyses identified the Siglec-like gene *si:dkey-24p1.7* as a candidate zebrafish macrophage-expressed receptor mediating this response. Finally, analysis of TCGA CRC cohorts revealed that CD24 expression is a stage-dependent prognostic marker, underscoring the clinical relevance of this axis. Together, these findings establish CD24 as a critical orchestrator of innate immune evasion in CRC, while further validating zebrafish xenografts as a powerful platform for dissecting innate immuno-oncobiology *in vivo*.

**Graphical abstract:** 
