## Supplementary material for "CD24 Acts as an Evolutionarily Conserved Innate Immune Checkpoint in Colorectal Cancer": Human_DEG_FDR0.05_LFC1_SW620_vs_SW480.csv

	logFC	AveExpr	t	P.Value	adj.P.Val
CNN3	6.379981289	5.393766086	12.68537727	1.98E-08	2.14E-04
VIM	4.213202624	7.784362057	12.0340495	3.42E-08	2.14E-04
APCDD1	-4.885659149	4.413203802	-11.55519302	5.32E-08	2.14E-04
KRT5	-10.24398829	2.607983528	-11.53005892	6.03E-08	2.14E-04
AP1M2	-5.380648378	3.367769093	-10.80013869	1.10E-07	2.82E-04
SUGCT	-5.46338784	4.349746785	-10.67407772	1.25E-07	2.82E-04
MAL2	-6.042431377	3.508093197	-10.52552603	1.46E-07	2.82E-04
CD24	5.65380852	5.57641824	10.43155668	1.59E-07	2.82E-04
CCND2	-9.715212872	2.37345929	-10.35582652	1.87E-07	2.95E-04
LRATD1	-10.40591329	-0.490244069	-10.07270948	2.54E-07	3.61E-04
MFNG	5.440754206	4.629594466	9.684620242	3.46E-07	4.37E-04
MCTP1	-6.698934799	4.111702006	-9.595724542	3.89E-07	4.37E-04
SDR16C5	-6.030302449	2.480709772	-9.542149146	4.07E-07	4.37E-04
KLRC2	-3.78352858	7.006206342	-9.438197115	4.45E-07	4.37E-04
LRATD2	-3.980391708	5.025033889	-9.403921856	4.63E-07	4.37E-04
SMCO2	-7.87029611	2.859134398	-9.284406604	5.61E-07	4.97E-04
TM4SF1	3.547155363	7.188953944	9.054813619	6.81E-07	5.68E-04
MAGEC2	-9.475951879	-0.871231428	-9.02663846	7.79E-07	6.06E-04
LCP1	8.177181028	4.191833615	8.96268471	8.12E-07	6.06E-04
MKRN3	9.489350768	0.492520365	8.766629113	1.05E-06	7.45E-04
CEP15	9.928527761	0.751790153	8.612758063	1.27E-06	8.59E-04
CAB39L	-3.338576434	5.84874409	-8.371470536	1.51E-06	9.73E-04
CLU	-4.206475733	5.597950215	-8.295851739	1.66E-06	1.02E-03
ITPR2	5.134186047	5.476537258	7.987741936	2.45E-06	1.44E-03
C6orf15	9.463360838	0.473609559	8.031603855	2.54E-06	1.44E-03
ADAMTS19	-9.191495278	-0.191592981	-7.97611487	2.71E-06	1.48E-03
SDK1	-7.824744035	-1.347326597	-7.904986753	2.86E-06	1.49E-03
PLBD1	8.528215186	0.729776127	7.891727683	2.96E-06	1.49E-03
EMX2	-8.131504019	-0.957881847	-7.860804503	3.05E-06	1.49E-03
TRAM1L1	-7.847777673	-1.564878608	-7.784885656	3.34E-06	1.58E-03
GALNT5	7.840872184	2.252537819	7.704683134	3.69E-06	1.69E-03
BEX4	-8.11664827	-1.521568705	-7.602838839	4.24E-06	1.88E-03
CLDN11	4.199870947	5.484953972	7.447782133	4.82E-06	2.07E-03
SOX14	-7.437386639	-1.371871683	-7.436639487	5.18E-06	2.16E-03
DACH1	-4.341619055	3.649293998	-7.308878153	5.80E-06	2.29E-03
FAM83B	-8.061157979	-1.595096633	-7.359571752	5.82E-06	2.29E-03
NXF2	-8.354083472	-1.443819343	-7.333261758	6.07E-06	2.33E-03
BCL2L15	-3.519237825	4.624153762	-7.230872063	6.39E-06	2.34E-03
HENMT1	-3.454707608	3.933139335	-7.225016689	6.44E-06	2.34E-03
ESRRG	-8.186400145	0.045820918	-7.248377074	6.77E-06	2.39E-03
RIMKLB	-5.827333856	1.931315611	-7.192411701	6.92E-06	2.39E-03
PLIN2	3.497601025	6.09283727	7.023677746	8.44E-06	2.69E-03
RAB11FIP2	-4.141034725	6.273198258	-7.024714036	8.47E-06	2.69E-03
TRIP6	-5.195915693	1.183579797	-7.031023394	8.50E-06	2.69E-03
MME	7.193444	3.333521439	7.056765568	8.55E-06	2.69E-03
AFAP1L2	-3.155986508	4.944554301	-6.997221402	8.74E-06	2.69E-03
MUCL1	-7.101578024	-1.92051431	-7.012237778	9.07E-06	2.73E-03
PTGDS	-9.247266376	-0.341953766	-6.963357914	1.02E-05	2.96E-03
TNFRSF6B	-7.923149565	-0.468366788	-6.938692495	1.02E-05	2.96E-03
PROM1	4.706348256	3.238211901	6.851841084	1.08E-05	3.06E-03
STRIT1	-8.682666257	0.206237689	-6.893535758	1.11E-05	3.08E-03
STYXL2	-6.916313282	-2.060214119	-6.824119581	1.17E-05	3.13E-03
CDH13	6.870413203	2.537262536	6.819793881	1.18E-05	3.13E-03
NUDT11	-7.054088774	-1.896845602	-6.809633584	1.20E-05	3.13E-03
FBLN1	5.074245454	2.571225387	6.769902238	1.22E-05	3.13E-03
CALCB	-6.959925877	0.645917481	-6.782319632	1.24E-05	3.14E-03
ADAMTS18	8.155050076	-0.275080785	6.707510485	1.42E-05	3.53E-03
PBX4	-4.226674706	3.046836189	-6.635174158	1.45E-05	3.54E-03
CHST10	-6.835746313	-2.011800968	-6.658419145	1.47E-05	3.54E-03
TRIB2	-3.718086187	3.506256147	-6.601824508	1.52E-05	3.58E-03
ZNF287	-8.204619425	-0.842746315	-6.64235183	1.56E-05	3.62E-03
FAM133A	-6.83046981	-2.042108057	-6.534181047	1.76E-05	3.98E-03
GRIN2B	-4.061459066	5.134401704	-6.495296598	1.77E-05	3.98E-03
CEACAM21	-7.491130619	-1.021396612	-6.506399868	1.86E-05	4.05E-03
ENSG00000285982	-6.705163706	-2.073161214	-6.492219159	1.86E-05	4.05E-03
FZD1	-5.362614403	1.001737473	-6.451360459	1.92E-05	4.09E-03
ASB4	-3.656665219	3.85827559	-6.431606682	1.93E-05	4.09E-03
RAMP1	5.498953265	2.260570262	6.431682112	1.98E-05	4.09E-03
LPL	-6.608259267	-2.194144788	-6.44236511	1.99E-05	4.09E-03
KCNN4	-6.642256642	-1.294926994	-6.404693551	2.10E-05	4.24E-03
ZDHHC2	-3.249338064	3.637925105	-6.362189014	2.13E-05	4.24E-03
FGF20	-7.551646981	-1.016551009	-6.401476211	2.16E-05	4.24E-03
MAOB	-7.491684531	0.008243181	-6.394511441	2.18E-05	4.24E-03
KCTD14	8.853566106	1.158878168	6.390822924	2.27E-05	4.31E-03
BCHE	-7.359181314	-0.387767836	-6.361701948	2.28E-05	4.31E-03
CALB1	3.785688422	4.192754187	6.271599533	2.44E-05	4.54E-03
WIPF1	4.549294106	2.425541134	6.243495862	2.56E-05	4.71E-03
TNC	3.609133533	5.023049282	6.223537287	2.61E-05	4.74E-03
SPRR2D	-4.567829411	1.144566592	-6.161655718	2.88E-05	5.18E-03
HLTF	8.214497815	2.424387336	6.202372713	2.94E-05	5.22E-03
KIF26A	-6.767670573	-0.553765519	-6.086659823	3.37E-05	5.89E-03
CLDN7	-2.897125243	4.678793967	-6.025734268	3.48E-05	6.02E-03
WDR76	3.935303535	3.63355162	5.985683964	3.72E-05	6.22E-03
KLHL32	-6.324963701	-1.720089681	-6.007041657	3.75E-05	6.22E-03
SGCE	4.690665848	2.953656254	5.984516087	3.76E-05	6.22E-03
CTTNBP2	-7.047911221	-1.916583688	-6.014871395	3.77E-05	6.22E-03
ENTPD8	-3.491311847	3.952903278	-5.953660555	3.89E-05	6.34E-03
KLRC3	-3.597618119	3.128135357	-5.928769022	4.04E-05	6.50E-03
COL5A3	-6.292878218	-2.297634221	-5.94411775	4.12E-05	6.50E-03
FXYD6	5.087583512	2.694596719	5.926330083	4.13E-05	6.50E-03
CNTLN	-6.493079176	-0.686774055	-5.908451155	4.37E-05	6.81E-03
RTL8B	-6.159553633	-2.330437397	-5.884265929	4.50E-05	6.91E-03
CYP4F3	-6.448429419	-0.6832782	-5.883858877	4.53E-05	6.91E-03
ILDR1	-6.408017947	-0.206009166	-5.87557628	4.58E-05	6.91E-03
SPEF2	5.054780508	2.725993142	5.798005425	5.01E-05	7.48E-03
TACSTD2	-6.231928756	-2.268865504	-5.758072133	5.46E-05	8.04E-03
SOX2	4.521792691	3.121172552	5.728243355	5.53E-05	8.04E-03
PNMA6A	-6.205488204	-0.711145902	-5.746282646	5.56E-05	8.04E-03
KLF7	-5.046562873	0.625294862	-5.709514596	5.74E-05	8.16E-03
C8orf48	-6.083648963	-2.364750992	-5.721511313	5.76E-05	8.16E-03
PLAAT1	-7.401207149	0.064886653	-5.736793057	5.82E-05	8.16E-03
LY75	7.181429463	0.775308974	5.719428034	5.94E-05	8.25E-03
ENSG00000278275	-5.352003747	0.649221492	-5.661254638	6.22E-05	8.56E-03
CYTL1	6.796375797	-1.025264015	5.671316218	6.33E-05	8.57E-03
DHRS2	-2.838714643	4.513673875	-5.623823801	6.41E-05	8.57E-03
MSX2	-3.116875005	4.063055492	-5.619541017	6.46E-05	8.57E-03
SMOC2	3.319600356	4.108721173	5.618963432	6.47E-05	8.57E-03
TPM2	4.399187546	5.250687998	5.617477151	6.55E-05	8.60E-03
TMPRSS3	-3.334370752	4.698906584	-5.578183374	6.89E-05	8.95E-03
CAVIN2	7.678378763	0.362865805	5.626537112	6.95E-05	8.95E-03
CARD9	6.843262977	-0.048540234	5.606701723	7.01E-05	8.95E-03
CNBD2	-4.220388216	2.384714502	-5.556470308	7.18E-05	9.03E-03
CACNA2D1	-8.662093979	-1.239596886	-5.621713369	7.20E-05	9.03E-03
MT1A	6.63551593	-1.144425816	5.56967838	7.39E-05	9.19E-03
FGD3	6.841024391	0.906562147	5.522434351	8.00E-05	9.86E-03
SULT2B1	-3.305041717	2.509245443	-5.454286509	8.36E-05	1.02E-02
FAM178B	-3.649071976	2.29295066	-5.448817882	8.45E-05	1.02E-02
CCDC68	-4.167164301	2.015271332	-5.446824422	8.52E-05	1.02E-02
AMIGO2	7.672360835	2.177704549	5.496190292	8.53E-05	1.02E-02
LIPC	4.505044843	1.777744475	5.424936427	8.86E-05	1.05E-02
TRPM2	4.584781808	2.319949336	5.374454354	9.61E-05	1.12E-02
KLRC4	-5.779180836	2.213664166	-5.383142288	9.71E-05	1.12E-02
HBE1	6.590421678	-1.214238933	5.391220271	9.78E-05	1.12E-02
KREMEN1	4.234484238	4.086833323	5.356272773	9.84E-05	1.12E-02
SLC38A3	7.040022914	-0.379695548	5.392275605	9.88E-05	1.12E-02
DAB2	4.16530606	3.153848877	5.349006768	9.95E-05	1.12E-02
GREP1	-4.949279131	0.468189777	-5.348142833	0.00010083	1.13E-02
GABRB2	-6.600917447	-1.292736323	-5.359847706	0.00010283	1.13E-02
ICAM2	3.460711173	2.864275315	5.318240348	0.000103765	1.13E-02
EFNA4	-4.526946555	0.995811229	-5.322565242	0.000104266	1.13E-02
LYPD6B	-6.573535586	-1.446367157	-5.349469945	0.000104472	1.13E-02
TSPAN8	-2.811531391	4.763922923	-5.304258058	0.000105809	1.14E-02
LEF1	-3.489839999	2.33185409	-5.29262498	0.000108104	1.15E-02
MCOLN3	-5.620014848	0.867789223	-5.297918831	0.000110782	1.17E-02
PRKCA	3.427167897	3.929335962	5.261459973	0.000113569	1.19E-02
TSPAN7	-5.322602175	0.93860849	-5.270885394	0.000114924	1.20E-02
SH3BP4	3.860453294	3.838044139	5.227996266	0.000120244	1.24E-02
OR51B5	6.091006965	0.255836193	5.247776371	0.000121443	1.25E-02
UCHL1	-5.874483616	-2.438209225	-5.230719391	0.000124154	1.27E-02
MEOX2	6.083552166	-1.472753182	5.227002339	0.000125554	1.27E-02
DIPK2A	-6.110558062	0.215434501	-5.225857168	0.000125872	1.27E-02
GUCA2A	-5.740491629	-1.248791678	-5.204926628	0.00012901	1.29E-02
PARM1	-6.042525255	-2.486080384	-5.203840447	0.000130202	1.29E-02
SETBP1	-6.064068206	-1.670756245	-5.19176724	0.000132842	1.31E-02
GJB3	-3.054895032	3.058352991	-5.124638026	0.000141233	1.38E-02
HIVEP3	-4.093932627	2.490966023	-5.122983481	0.000142793	1.39E-02
EPHX2	-2.893053599	3.456623693	-5.113315445	0.000143765	1.39E-02
RBBP8NL	-5.725788511	-0.495125191	-5.128819563	0.00014589	1.40E-02
TUBAL3	-5.557980024	-1.424610439	-5.105037864	0.00015104	1.44E-02
PEG10	9.065791575	2.386678892	5.159268583	0.000152402	1.44E-02
LCK	2.540581242	5.819717374	5.065211724	0.000155316	1.46E-02
RNF217	-7.479617624	-1.969678819	-5.112674108	0.000157098	1.46E-02
NEU4	5.95710616	-1.537824491	5.086262265	0.000157269	1.46E-02
ANXA1	-2.405926138	6.859130776	-5.042878062	0.000161038	1.48E-02
HAS3	3.529600974	3.160385473	5.036313769	0.000163447	1.49E-02
KRT6A	-5.713165282	-0.481664156	-5.046785988	0.000166736	1.52E-02
RBP4	5.985548694	-1.522837873	5.044774881	0.00016844	1.52E-02
ABCA3	-3.873567461	2.555679394	-4.99272002	0.000176077	1.58E-02
TENM3	-5.936764327	-2.466924108	-5.008256431	0.000178625	1.59E-02
IL18R1	-6.002690025	-1.564494977	-4.998381161	0.000181862	1.61E-02
IL18	5.320588933	0.828700412	4.978956804	0.000184654	1.63E-02
CD109	3.055392692	4.419365946	4.949803503	0.000187763	1.64E-02
KCNE3	7.293132175	1.832991831	4.979293397	0.000194593	1.69E-02
HERC5	-6.324382628	-1.220367009	-4.95375185	0.000197461	1.71E-02
CHODL	-2.693864253	4.499324988	-4.889966086	0.000206959	1.78E-02
SERPINB5	-2.753277504	3.671327879	-4.856958967	0.00021858	1.87E-02
CAMK2N1	-3.082945738	4.084596579	-4.847705436	0.0002222	1.89E-02
MMP7	6.057193038	-0.43265779	4.855917706	0.000230623	1.95E-02
GFRA3	7.75269369	0.245025852	4.870836886	0.000236279	1.98E-02
IGSF9B	-5.546145212	0.945166596	-4.824897191	0.000239667	1.98E-02
DCLK1	-5.214721913	1.593042398	-4.819198842	0.000240045	1.98E-02
IRAK2	6.210603528	0.859155095	4.832965896	0.000240643	1.98E-02
CTH	-2.798138405	4.437810781	-4.768187924	0.000253305	2.07E-02
TNNT1	-3.42457972	1.525714412	-4.76766959	0.000254319	2.07E-02
CLGN	-3.594594476	2.381055253	-4.761506265	0.000257314	2.07E-02
NRN1	-4.363698136	0.125596863	-4.767112888	0.000257458	2.07E-02
NELL2	-5.758534945	1.821102186	-4.776460638	0.000261321	2.09E-02
SGPP2	-3.342036029	2.682400714	-4.745644846	0.000263681	2.09E-02
RFWD3	2.360095663	6.78673646	4.740562249	0.000265053	2.09E-02
VEPH1	-3.261694918	2.638937888	-4.735867433	0.000267882	2.09E-02
RUNDC3B	-4.173759789	1.406507661	-4.740556929	0.00026835	2.09E-02
TUSC1	-6.695853827	-2.290069657	-4.776165949	0.000268392	2.09E-02
TMPRSS4	-3.62507737	1.479484897	-4.731860544	0.000270458	2.09E-02
FXYD4	-5.541783286	-2.598898663	-4.75027945	0.000271545	2.09E-02
PINLYP	-5.135731832	-1.71991931	-4.741646658	0.000272827	2.09E-02
ATAD3C	-3.825731549	2.517454026	-4.720123388	0.000276412	2.11E-02
TTC29	-5.412845703	0.72247422	-4.727242312	0.000281364	2.13E-02
LCE1E	-5.237312715	-2.734383428	-4.716565096	0.000285253	2.15E-02
APOBEC3C	2.406597345	5.990745285	4.694272689	0.000286398	2.15E-02
MGMT	-4.918391947	-0.000704912	-4.69477602	0.000293784	2.19E-02
POU2AF2	-5.324521662	-2.739903795	-4.688251776	0.000299826	2.21E-02
HLA-DQB1	-3.07644552	2.956512778	-4.664989678	0.000301355	2.21E-02
STAT6	4.237727948	1.632620277	4.671641187	0.000301566	2.21E-02
ZNF486	4.767541611	1.407557269	4.675472931	0.000302537	2.21E-02
EDAR	-6.139679324	0.90499628	-4.687609789	0.00030671	2.23E-02
PLPP3	2.772943694	4.97950192	4.642888689	0.000312408	2.24E-02
PRCP	2.477994059	5.819979225	4.641045781	0.000313197	2.24E-02
FLNC	-5.374734013	-0.84826774	-4.663033005	0.000313269	2.24E-02
ATF5	-2.326392125	5.152882038	-4.633769383	0.000317009	2.24E-02
COL4A5	-5.874044569	-2.071733518	-4.662657427	0.000317595	2.24E-02
AKAP12	3.9780385	4.210602255	4.636220896	0.000318902	2.24E-02
VSTM2A	-5.450427519	-2.043558884	-4.649511101	0.000321134	2.24E-02
MYEF2	-3.353657464	3.311007493	-4.627886023	0.000321319	2.24E-02
KCNA6	-5.331708068	-2.76131453	-4.645850441	0.000322173	2.24E-02
KCNMA1	-6.103159015	0.89825199	-4.642744356	0.00033062	2.29E-02
WNT7A	-5.557808556	-2.594146455	-4.628233492	0.000333859	2.30E-02
ASXL3	-5.583308353	-2.673568972	-4.617283348	0.000340356	2.33E-02
TBC1D9	-5.620444102	-0.461391267	-4.599483392	0.000351165	2.39E-02
ROBO2	-3.95724098	1.377697711	-4.570932684	0.000356049	2.42E-02
ZKSCAN7	5.636594424	-1.715073375	4.583853482	0.000360799	2.43E-02
GALNT8	-5.321067597	-1.753813591	-4.578321869	0.000361245	2.43E-02
GJB7	4.994502478	0.345542465	4.550297193	0.000375952	2.51E-02
MLKL	2.752516151	3.627287985	4.530311313	0.000377864	2.52E-02
TMEM37	-5.370304885	-2.577247437	-4.546483233	0.000381889	2.53E-02
CRIPTO	2.680077599	4.354850055	4.520409513	0.000384201	2.53E-02
FOXP1	3.090727595	5.820599946	4.517888326	0.000386448	2.54E-02
WHRN	4.476569978	1.162892747	4.523324285	0.000389376	2.54E-02
LDHB	2.102437047	9.559330613	4.503562977	0.000395102	2.57E-02
PHLDB2	-5.385334355	-1.311835429	-4.516585038	0.000402086	2.60E-02
ZFP69	6.105717752	-1.432931081	4.526154259	0.000403495	2.60E-02
U2AF1L4	-2.880605315	3.760022667	-4.488667926	0.000405763	2.60E-02
ZNF239	-3.608785071	0.691288831	-4.484073604	0.000411022	2.62E-02
AKR1B1	2.848955263	4.444727601	4.475585245	0.000414863	2.64E-02
BMP2	-5.859439927	-1.337376664	-4.49907516	0.000419723	2.66E-02
TREML2	-4.894893792	0.35060267	-4.46451095	0.000434405	2.74E-02
DERPC	2.210625018	5.660348239	4.44545128	0.00043626	2.74E-02
SPDYC	5.770695906	-0.943431604	4.468776993	0.000441076	2.75E-02
COLGALT2	3.365629948	3.796030691	4.437481812	0.000444079	2.75E-02
MT1G	3.145421019	3.925002197	4.435747009	0.000444701	2.75E-02
STMN4	-5.121556627	-2.833295259	-4.452130994	0.000446145	2.75E-02
KLRC4-KLRK1	-5.758685542	-0.220402722	-4.421738423	0.00047821	2.93E-02
COL4A1	-5.274106769	0.992916288	-4.400314285	0.000489733	2.99E-02
NUS1P2	-5.030119881	-2.818577262	-4.389779943	0.000495668	3.02E-02
EFNA3	-4.015607062	1.517785481	-4.354604859	0.000515992	3.13E-02
NIP7	2.056795293	7.49371774	4.342762143	0.000520229	3.13E-02
AMT	4.357825694	2.361420899	4.351976747	0.000521412	3.13E-02
RGL1	4.344209165	2.378100551	4.346374982	0.00052635	3.15E-02
HBP1	-2.677769185	4.750676168	-4.328243131	0.000533799	3.17E-02
PYCARD	-3.558202487	2.080728213	-4.330044402	0.000535119	3.17E-02
DSG3	-4.054623714	0.91578289	-4.325112038	0.000543302	3.20E-02
CD302	3.275763559	2.343727398	4.318433646	0.000544536	3.20E-02
RPL18P13	-4.952256063	-2.840180998	-4.330796377	0.000547938	3.21E-02
ENSG00000258072	-5.451624477	-0.516210733	-4.33323716	0.000552755	3.22E-02
GASK1B	6.356487655	1.587075608	4.336011454	0.000564987	3.27E-02
SLCO3A1	-3.644324736	1.758614864	-4.298417398	0.000565735	3.27E-02
NECTIN4	-4.783505954	-0.066503848	-4.308101	0.000567684	3.27E-02
PDK3	-2.291720383	6.816835377	-4.283098887	0.000576693	3.31E-02
CDH17	-3.374719012	3.696212167	-4.278591319	0.000583857	3.34E-02
FNDC10	-5.361289749	-0.042701683	-4.287248301	0.000597374	3.39E-02
CHI3L1	-3.686639226	1.107006267	-4.266907583	0.000597792	3.39E-02
DCDC2	-6.187580073	-0.314437045	-4.290994659	0.000608045	3.43E-02
PRTFDC1	2.881952522	4.023342719	4.245835677	0.000615968	3.45E-02
MLF1	-3.006225474	4.078022391	-4.244506278	0.000617762	3.45E-02
XKR7	-4.805479317	-1.514203224	-4.259584831	0.000618028	3.45E-02
IFITM3	4.880697245	3.079344581	4.252035522	0.000627357	3.49E-02
KIRREL1	6.319707155	-1.444809574	4.2654576	0.0006385	3.54E-02
ZNF14	-5.284783321	-0.869163318	-4.243901071	0.000643033	3.54E-02
PDCD6P1	5.567981556	-0.195241686	4.246632911	0.000645074	3.54E-02
CCBE1	-4.70536341	-0.112415755	-4.230619567	0.000648557	3.55E-02
MUC5B	-4.97783946	-2.020286049	-4.230182133	0.000653354	3.55E-02
TMEM265	-3.626411244	2.038861626	-4.214102187	0.000654773	3.55E-02
CNTNAP4	-6.138696201	-2.36125047	-4.246084931	0.000656863	3.55E-02
MYO5B	-2.237813172	5.373151657	-4.206465467	0.000658594	3.55E-02
PCDH10	-6.168021582	-2.384543713	-4.243472213	0.000660487	3.55E-02
CYP4F34P	-4.909392151	-2.530963096	-4.20424145	0.000682535	3.64E-02
PIK3AP1	5.17257389	0.214269519	4.207475066	0.000683329	3.64E-02
ANKRD36BP2	-6.191504064	-0.795940426	-4.220638302	0.000688052	3.65E-02
LHX6	3.041587517	2.944390481	4.172444431	0.000700388	3.69E-02
H3C3	3.913080537	0.884374098	4.177141995	0.000701154	3.69E-02
BCL2A1	-3.180501619	2.261323011	-4.171235343	0.000702517	3.69E-02
ABCB1	-2.418753274	5.351402706	-4.156252105	0.000718901	3.76E-02
KLRK1	-3.227295991	2.061984385	-4.154833459	0.000723179	3.76E-02
DDX28	2.292032064	5.535861625	4.151141593	0.000725232	3.76E-02
PPP1R1B	-5.967169686	-2.183547316	-4.183212651	0.000729825	3.76E-02
CREB3L3	-4.863705445	-2.046837051	-4.165335344	0.00072992	3.76E-02
IL32	-2.762540008	3.757333696	-4.146689983	0.000731608	3.76E-02
ITPR1	-2.514629237	3.917088081	-4.142946871	0.000735907	3.77E-02
FKBP11	2.2757377	6.580844578	4.128211227	0.000754845	3.84E-02
CMBL	3.280728915	3.592267784	4.130414214	0.000755051	3.84E-02
ISX	5.175431399	-1.990614754	4.145555811	0.000761975	3.86E-02
POGLUT3	2.757728178	5.821842061	4.113696645	0.000775023	3.90E-02
HRH1	4.094035868	1.418569098	4.120638893	0.000776467	3.90E-02
FAM3B	3.432269555	2.605339557	4.108501281	0.000785727	3.94E-02
XCL1	5.729880042	-1.637351884	4.13133207	0.000794044	3.96E-02
SERPINB8	-2.664396261	4.506786849	-4.095892735	0.000799313	3.96E-02
TRIM9	-3.385448445	1.751107918	-4.09743462	0.00080074	3.96E-02
ZDHHC14	4.048309416	1.666964196	4.101310466	0.000802636	3.96E-02
PHACTR3	-2.591088354	2.877644895	-4.090938431	0.000806119	3.97E-02
GAA	3.598869342	3.747049421	4.091826793	0.000810603	3.97E-02
CD8B2	-4.374368432	2.754959954	-4.097951251	0.000812525	3.97E-02
GRB14	-4.408897864	0.082231379	-4.093533335	0.000819477	3.98E-02
RCAN2	-4.954219971	-2.511214892	-4.100451408	0.0008202	3.98E-02
NCKAP5	-5.021703273	-0.194708885	-4.095851808	0.000828373	4.01E-02
TMEM45B	-2.360100467	4.603907636	-4.059196383	0.000851902	4.11E-02
REEP1	-3.853070958	0.458723863	-4.045901557	0.000882001	4.24E-02
DLL3	-3.15318727	2.25474724	-4.03813981	0.000886841	4.25E-02
WWP2	2.166765034	5.404776574	4.029563045	0.000897271	4.28E-02
GRIK2	2.542584109	4.661702552	4.008650727	0.000931377	4.42E-02
HSD17B7P2	-5.445250127	-1.892012311	-4.036399907	0.000931618	4.42E-02
C16orf86	4.61593889	-0.369656518	4.021055665	0.000935898	4.42E-02
MPP1	-4.550111922	1.705477171	-4.0156508	0.000943425	4.44E-02
NEK6	2.455217486	4.847042997	3.998026314	0.000948804	4.45E-02
ZNF860	4.316223785	0.977509693	4.005081707	0.000956219	4.46E-02
LRRC8C	4.748438536	0.518332661	4.010640332	0.000956491	4.46E-02
KIAA1671	2.973669879	3.996480331	3.992190858	0.000960453	4.46E-02
ASNS	-2.034031316	8.262328359	-3.983733672	0.000972628	4.51E-02
PLAC8	2.302085013	4.938581598	3.982006003	0.000975769	4.51E-02
CCN3	-4.960049849	-2.156456976	-3.991382827	0.000995345	4.58E-02
CD8A	-3.640643426	0.667251929	-3.967984959	0.001009005	4.62E-02
FHIT	-3.743760428	1.669657851	-3.967328601	0.001011691	4.62E-02
XYLT1	-5.412440142	-1.616623542	-3.988496004	0.001013623	4.62E-02
ARHGAP18	2.034657833	6.111274151	3.947533767	0.001036817	4.71E-02
SYNE4	-5.947329935	-0.199128431	-3.982218499	0.001042474	4.72E-02
FHL3	2.632685	3.628424955	3.943377991	0.001045347	4.72E-02
MACROD2	-2.991318068	1.472721484	-3.942471057	0.001048765	4.72E-02
OR7E38P	-2.488459763	4.086091567	-3.935452518	0.001059711	4.75E-02
CYP3A5	-2.27034833	4.493769038	-3.922274593	0.001084353	4.85E-02
ARPC1A	-1.987540546	7.372642598	-3.915995472	0.001096292	4.89E-02
GGT7	4.45243151	1.133699392	3.927109288	0.001101729	4.90E-02
PLAAT2	-5.017595169	-1.33465137	-3.933280736	0.001105811	4.90E-02
TKTL1	-4.840002732	-1.286719806	-3.924771687	0.001117251	4.93E-02
SOSTDC1	-3.425603704	1.061997908	-3.90728447	0.001120603	4.93E-02
