## Supplementary material for "CD24 Acts as an Evolutionarily Conserved Innate Immune Checkpoint in Colorectal Cancer": GSEA_GO_Biological_Process_2018_sig_FDR0.25.csv

Name	Term	ES	NES	NOM p-val	FDR q-val	FWER p-val	Tag %	Gene %	Lead_genes
prerank	heme biosynthetic process (GO:0006783)	-0.8088767768360758	-2.400316046226847	0.0	0.0	0.0	15/16	18.29%	uros;alas2;hmbsb;iba57;urod;atp5if1b;tmem14ca;slc25a39;cox10;hmbsa;snx3;isca1;cox15;atp5if1a;fech
prerank	porphyrin-containing compound biosynthetic process (GO:0006779)	-0.8084428364375718	-2.353587102780148	0.0	0.0	0.0	14/15	18.29%	uros;alas2;hmbsb;iba57;urod;atp5if1b;tmem14ca;slc25a39;cox10;hmbsa;snx3;isca1;atp5if1a;fech
prerank	inner ear receptor cell differentiation (GO:0060113)	0.7613829243091763	2.2447409294923983	0.0	0.0004905238261284981	0.0005	9/17	11.93%	dlx4b;dlx3b;ush1c;vdrb;neurod1;myo6b;camk2g1;pax2a;sox2
prerank	inner ear receptor cell development (GO:0060119)	0.7332426133526346	2.1798431712378057	0.0	0.0006540317681713307	0.002	10/18	14.45%	dlx4b;dlx3b;ush1c;vdrb;neurod1;tmem132e;lmx1bb;pax2a;sox2;slc26a2
prerank	neuropeptide signaling pathway (GO:0007218)	0.6815457994774267	2.1940849750441536	0.0	0.000735785739192747	0.0015	10/23	10.80%	penkb;oprl1;penka;pnoca;adcyap1a;pyyb;oprd1b;cysltr1;glra1;sstr1b
prerank	cofactor biosynthetic process (GO:0051188)	-0.7165262294047582	-2.236272365937381	0.0	0.001365520869695533	0.004	12/18	17.22%	nubpl;mocs2;iba57;mms19;glrx5;mbip;ciapin1;isca1;ciao1;isca2;nubp2;narf
prerank	positive regulation of cell migration (GO:0030335)	0.5716097281108511	2.133167692862849	0.0	0.0023545143654167904	0.0115	23/45	20.77%	pdgfc;ptp4a1;sema7a;sema4gb;pdgfbb;pdgfab;sema5ba;wnt11;ptk2aa;fgf8a;sema6d;nsmfb;sema3ga;sema3gb;sema5a;sema6bb;cxcl12b;sema3fa;shtn1;sema4ga;sema3bl;sema4c;sema3ab
prerank	fin morphogenesis (GO:0033334)	0.6671458616901444	2.1361053983597316	0.0	0.002820512000238864	0.011	8/24	4.36%	frem2a;fras1;lama5;prdm1a;fgf16;frem1a;foxl1;hmcn1
prerank	iron-sulfur cluster assembly (GO:0016226)	-0.738971766968469	-2.16354000676182	0.0	0.00307242195681495	0.011	11/15	17.22%	nubpl;iba57;mms19;glrx5;ciapin1;isca1;ciao1;isca2;nubp2;fxn;narf
prerank	negative regulation of axon guidance (GO:1902668)	0.6356681332907073	2.0656182096071576	0.0	0.005641024000477728	0.04	15/24	22.93%	sema7a;sema4gb;sema5ba;sema6d;sema3ga;sema3gb;sema5a;sema6bb;sema3fa;sema4ga;robo2;sema3bl;sema4c;sema3ab;sema4ba
prerank	negative regulation of axon extension involved in axon guidance (GO:0048843)	0.6356681332907073	2.0656182096071576	0.0	0.005641024000477728	0.04	15/24	22.93%	sema7a;sema4gb;sema5ba;sema6d;sema3ga;sema3gb;sema5a;sema6bb;sema3fa;sema4ga;robo2;sema3bl;sema4c;sema3ab;sema4ba
prerank	fin development (GO:0033333)	0.5309047443696021	2.083871032911562	0.0	0.005886285913541977	0.031	21/57	16.26%	frem2a;fras1;fgf24;lama5;prdm1a;fgf16;and1;frem1a;rspo2;and2;tcf7;shha;hhip;hmcn1;pax1b;dlx5a;pdlim7;extl3;chsy1;osr2;ap1g1
prerank	drug catabolic process (GO:0042737)	0.5759457290580208	2.0188282993856577	0.0	0.0070717184933525145	0.074	20/33	22.46%	cyp2x8;cyp2x9;cyp2k18;cyp2k21;cyp2k6;cyp2aa7;cyp2u1;cyp2ae1;cyp2n13;cyp2ad6;cyp2k19;cyp2k16;cyp2p8;cyp2x6;cyp2y3;cyp2v1;cyp2p6;cyp2j20;cyp2p7;cyp2ad2
prerank	exogenous drug catabolic process (GO:0042738)	0.5759457290580208	2.0188282993856577	0.0	0.0070717184933525145	0.074	20/33	22.46%	cyp2x8;cyp2x9;cyp2k18;cyp2k21;cyp2k6;cyp2aa7;cyp2u1;cyp2ae1;cyp2n13;cyp2ad6;cyp2k19;cyp2k16;cyp2p8;cyp2x6;cyp2y3;cyp2v1;cyp2p6;cyp2j20;cyp2p7;cyp2ad2
prerank	positive regulation of cell motility (GO:2000147)	0.5542692117712691	2.033443630989423	0.0	0.007521365333970303	0.06	21/42	20.77%	pdgfc;ptp4a1;sema7a;sema4gb;pdgfbb;pdgfab;sema5ba;wnt11;ptk2aa;fgf8a;sema6d;sema3ga;sema3gb;sema5a;sema6bb;cxcl12b;sema3fa;sema4ga;sema3bl;sema4c;sema3ab
prerank	semaphorin-plexin signaling pathway (GO:0071526)	0.6296767773766205	2.027231976293629	0.0009057971014492754	0.00755406692237887	0.0675	14/23	22.93%	sema7a;sema4gb;sema5ba;sema6d;sema3ga;sema3gb;sema5a;sema6bb;sema3fa;sema4ga;sema3bl;sema4c;sema3ab;sema4ba
prerank	regulation of BMP signaling pathway (GO:0030510)	0.5127889562765952	1.9830240933347847	0.00088261253309797	0.010791524174826957	0.1185	22/53	21.45%	fstl1a;bambia;ldb2a;gdf6a;bmp2a;acsl4a;nog3;shha;bmp2b;smurf2;snw1;pnpla6;zmynd11;zdhhc13;nog1;nog2;skib;smad6a;igfbp3;chrd;fstl1b;spartb
prerank	response to molecule of bacterial origin (GO:0002237)	-0.6721150878428827	-2.0732984740191513	0.0	0.010958304979306653	0.0495	12/18	22.04%	junbb;cxcr4b;il1b;zgc:153759;il10;junba;zgc:153631;jun;tnfa;otud5a;jund;myd88
prerank	pectoral fin morphogenesis (GO:0035138)	0.5758525368705605	1.9672204985119253	0.0009033423667570009	0.012263095653212451	0.145	10/31	8.51%	sall1a;fgf24;lama5;prdm1a;fgf16;sp9;foxl1;sall4;sp8b;sox9b
prerank	negative regulation of axon extension (GO:0030517)	0.5746826358342138	1.9599554938024482	0.0	0.012884425832975216	0.161	18/30	26.60%	sema7a;sema4gb;sema5ba;sema6d;sema3ga;sema3gb;sema5a;sema6bb;sema3fa;sema4ga;robo2;sema3bl;sema4c;sema3ab;slit2;sema4ba;epha4b;slit3
prerank	negative chemotaxis (GO:0050919)	0.624756990638281	1.9494858471284502	0.0	0.014010586783795225	0.185	12/20	22.93%	sema7a;sema4gb;sema6d;sema3ga;sema3gb;sema6bb;sema3fa;sema4ga;sema3bl;sema4c;sema3ab;sema4ba
prerank	type B pancreatic cell differentiation (GO:0003309)	0.6030939440961128	1.9371702083264577	0.0	0.015408219008977526	0.2125	9/23	12.42%	ins;pdx1;gcga;insm1b;slc30a8;c2cd4a;insm1a;sox9b;kcnj11
prerank	regulation of axon extension involved in axon guidance (GO:0048841)	0.5652417689001574	1.9268867597484947	0.0	0.0170048259724546	0.2385	15/29	22.93%	sema7a;sema4gb;sema5ba;sema6d;sema3ga;sema3gb;sema5a;sema6bb;sema3fa;sema4ga;robo2;sema3bl;sema4c;sema3ab;sema4ba
prerank	positive regulation of synaptic transmission (GO:0050806)	0.6269805683049532	1.8588525047429554	0.0009074410163339383	0.035420983655173655	0.4425	11/18	23.20%	adcyap1a;clstn1;shank3a;rims2b;cacng2a;rims2a;slc24a2;cacng5b;clstn3;adcyap1b;ephb2a
prerank	sodium ion transport (GO:0006814)	0.5416226685930607	1.834942425679454	0.0008865248226950354	0.0383248398066483	0.5255	9/30	6.44%	slc6a19b;slc6a17;scn4ab;slc13a1;slc5a1;slc6a5;slc6a8;scn1ba;slc6a14
prerank	generation of neurons (GO:0048699)	0.4178947461742261	1.8362940632402465	0.0	0.039420278390690205	0.5185	31/106	13.92%	sox11b;hey1;wnt5a;btbd6a;zic5;prickle1a;ptf1a;shha;gli1;sox21a;nrg1;sox1b;dicer1;id4;wnt11;prickle1b;fgf8a;wnt9a;gli3;sox3;rest;sox21b;pacsin1b;foxg1a;slc16a2;sox2;casp3a;sox19a;shhb;otpa;cxcl12b
prerank	negative regulation of BMP signaling pathway (GO:0030514)	0.5765769953071318	1.844873669349706	0.0036068530207394047	0.03963432515118265	0.493	14/24	24.49%	bambia;ldb2a;nog3;smurf2;pnpla6;zmynd11;nog1;nog2;skib;smad6a;igfbp3;chrd;spartb;atl1
prerank	nervous system development (GO:0007399)	0.3923175054253829	1.8399793340332131	0.0	0.03989593785845118	0.51	59/164	18.71%	map1b;fgf24;prdm1a;pogza;btbd6a;agrn;shha;shank3a;vcana;btbd6b;prdm12b;dlx2a;sox21a;nrg1;bdnf;sox1b;vcanb;ecrg4a;wnt11;gfra4a;grhl2b;fgf8a;nav2a;acanb;neo1a;bmp2b;sox9b;foxd3;barx1;gria2a;sox3;gfra1a;glra1;sox21b;fxr2;slc16a2;cables1;pax2a;dpf2l;sox2;btbd2a;rtn4b;sox19a;barhl1a;kdm1a;p2rx3a;rbpja;stmn2b;gfral;rbfox3a;ap1g1;acana;hapln3;nav3;hapln1b;sox19b;stmn2a;appa;lepr
prerank	proteolysis involved in cellular protein catabolic process (GO:0051603)	-0.47029057959513	-1.9373857035671254	0.0	0.041221661253933915	0.241	28/55	22.28%	scpep1;isg15;ngly1;psmb8a;ctss1;psmb4;psmb10;zgc:110239;nedd8l;psmb3;ubb;psma3;ctsa;ctsz;rnf123;ctsc;psma4;lonp1;psma5;psmb5;ctso;psma6a;ctsba;psma6l;psma8;ctsk;psmb1;psmb7
prerank	G-protein coupled receptor signaling pathway, coupled to cyclic nucleotide second messenger (GO:0007187)	0.46048324774229854	1.8201165214208967	0.0	0.04153755759656122	0.585	16/62	12.44%	gcgb;hrh2b;hrh3;oprl1;gcga;vip;oprd1b;vipr2;gna13a;cysltr1;adra1bb;adcyap1r1a;sstr1b;htr1fa;gna11b;htr2cl1
prerank	regulation of nervous system development (GO:0051960)	0.5575376365748372	1.8226404157803477	0.0017825311942959	0.04187847165572053	0.5745	17/25	30.98%	hey1;fbxw7;btbd6a;zic5;gli1;dicer1;gli3;mtor;zbtb16a;her9;dmbx1a;her8a;hes6;bhlhe41;elavl3;foxo3a;ascl1a
prerank	spindle assembly (GO:0051225)	-0.5704049964895237	-1.9071436210305652	0.0011185682326621924	0.044038048047680946	0.3025	15/25	26.29%	cep63;cenpw;birc5a;mapre1a;haus6;mapre2;znf207b;spice1;kifc1;tubgcp4;birc2;znf207a;mapre1b;bccip;mapre3a
prerank	regulation of translational initiation (GO:0006446)	-0.6455335265969868	-1.8888349905915256	0.0022148394241417496	0.0447634810097067	0.3505	10/15	24.22%	ybx1;mif4gdb;gle1;gra;eif4ebp1;rps6kb1a;polr2d;paip1;eif4ebp2;mif4gda
prerank	mitochondrial translation (GO:0032543)	-0.608861457342605	-1.9514244592461183	0.0011173184357541898	0.045232878808664535	0.2055	14/22	27.39%	gfm2;mrpl23;mtif3;mrpl2;mrpl47;mtrf1;iars2;ptcd3;hars;mrps7;gfm1;mrps24;gatb;tufm
prerank	mitochondrion organization (GO:0007005)	-0.46891707261465504	-1.8954704698752578	0.0	0.045760466417410536	0.333	23/53	20.09%	agtpbp1;mtfr2;chchd2;dnaja3a;baxb;mxf;mxd;mfn1b;tmem11;miga1;baxa;slc25a46;dnaja3b;chchd10;lonp1;etfa;sqstm1;cox7a1;fxn;mxc;fis1;immp1l;mxa
prerank	anion transport (GO:0006820)	0.5782436181599464	1.7881264945244992	0.0018165304268846503	0.0469637005144962	0.6925	12/22	25.77%	slc13a3;slc13a1;slc4a2a;slc22a4;lrrc8c;lrrc8db;slc13a2;slc13a5a;slc13a4;slc17a5;slc17a9a;slco1d1
prerank	convergent extension involved in axis elongation (GO:0060028)	-0.5547121033431942	-1.9379195572964987	0.0	0.046964164197028514	0.2405	16/28	25.28%	zeb2a;tmem67;bbs1;mpzl1l;ppp1cbl;pigp;eaf2;dcn;ryk;eaf1;nphp4;swap70b;dvl3a;creb1a;klhl12;tax1bp3
prerank	mitotic spindle organization (GO:0007052)	-0.5499028263636128	-1.911584414833769	0.0011261261261261261	0.047110470004495905	0.294	16/29	21.90%	birc5a;sass6;spast;znf207b;spice1;cenph;nuf2;kif4;aurka;vcp;aurkb;kifc1;tubgcp4;birc2;znf207a;ndc80
prerank	negative regulation of cellular response to growth factor stimulus (GO:0090288)	0.5203106501040949	1.7882736134091155	0.0026857654431512983	0.048447403227291325	0.692	15/32	18.87%	bambia;ldb2a;il17rd;nog3;spry4;smurf2;pnpla6;zmynd11;nog1;nog2;skib;inppl1a;smad6a;igfbp3;chrd
prerank	positive regulation of BMP signaling pathway (GO:0030513)	0.5991302742031199	1.7894025590028915	0.0018298261665141812	0.04962747951244873	0.6905	5/17	9.90%	gdf6a;bmp2a;acsl4a;bmp2b;snw1
prerank	carbohydrate homeostasis (GO:0033500)	0.551092096694558	1.7981909148790496	0.006289308176100629	0.05076921600429955	0.669	8/26	9.84%	igf1ra;igf1rb;pdx1;mcu;slc30a8;adra1bb;insrb;foxo4
prerank	neuron fate specification (GO:0048665)	0.6020328749129964	1.774128901337036	0.009157509157509158	0.05095502048389368	0.7375	10/17	22.33%	dlx4b;dlx3b;shha;gli1;prdm12b;fgf8a;ntn1a;isl2a;olig2;smo
prerank	glucose homeostasis (GO:0042593)	0.5321006718620238	1.7896816736433059	0.0035842293906810036	0.05117214629004795	0.6895	9/29	11.11%	igf1ra;igf1rb;pdx1;mcu;slc30a8;adra1bb;insrb;foxo4;hkdc1
prerank	pectoral fin development (GO:0033339)	0.4991021418680004	1.792869804999741	0.002654867256637168	0.051450499096144686	0.6825	15/39	16.26%	fgf24;lama5;prdm1a;fgf16;rspo2;foxl1;tcf7;shha;pax1b;dlx5a;pdlim7;extl3;chsy1;osr2;ap1g1
prerank	regulation of fibroblast growth factor receptor signaling pathway (GO:0040036)	0.5704392997681368	1.7695609659363567	0.006463527239150508	0.051735836485199825	0.7555	9/21	13.65%	sall1a;sp9;il17rd;sall4;spry4;sp8b;dusp6;extl3;inppl1a
prerank	oligodendrocyte differentiation (GO:0048709)	0.5437614514431411	1.774516689421168	0.0026833631484794273	0.05228677409138459	0.7355	11/26	18.79%	fgf16;adgrg1;shha;gna13a;fgf8a;sox9b;notch3;fzd8a;slc16a2;foxa2;olig2
prerank	hemoglobin metabolic process (GO:0020027)	-0.6134905562259497	-1.85692845063018	0.0064516129032258064	0.05758821667773663	0.454	7/16	15.13%	epoa;alas2;tfr1a;snx3;glrx3;rpl11;cpox
prerank	camera-type eye development (GO:0043010)	0.4390250027042083	1.7505265945828667	0.0017331022530329288	0.059544142227264896	0.8125	16/64	12.41%	igf1ra;igf1rb;sox11b;dlx4b;dlx3b;adcyap1a;gdf6a;foxl1;shha;ccnd1;wnt11;pard3ab;fgf8a;lhx2b;nr1h3;rtn4b
prerank	notochord development (GO:0030903)	0.47526600832775756	1.7530034889941744	0.00089126559714795	0.05957762242492129	0.806	20/44	26.25%	fstl1a;egfl6;bmpr2b;lamc1;bmpr2a;fgf8a;bmp2b;plod2;pappa2;ngs;fbn2b;dkk1b;lamb1a;col27a1b;fstl1b;znf219;hjv;crim1;loxl5b;dla
prerank	regulation of cell development (GO:0060284)	0.5394429229383064	1.7461207634005664	0.004528985507246377	0.060506776822985546	0.8265	15/25	30.98%	hey1;btbd6a;zic5;gli1;dicer1;carm1;gli3;zbtb16a;her9;dmbx1a;her8a;hes6;bhlhe41;elavl3;ascl1a
prerank	BMP signaling pathway (GO:0030509)	0.4901708231741625	1.7390727963813224	0.0028116213683223993	0.06274832417922709	0.841	12/35	13.65%	gdf6a;bmp2a;bmp7b;bmpr2b;bmpr2a;bmpr1ab;bmp2b;scube1;rgmd;rgma;zdhhc13;inppl1a
prerank	cellular response to BMP stimulus (GO:0071773)	0.48694378920119014	1.7163757160448248	0.003703703703703704	0.06439724752152172	0.895	11/33	13.65%	gdf6a;bmp2a;bmp7b;bmpr2b;bmpr2a;bmpr1ab;bmp2b;scube1;rgmd;rgma;inppl1a
prerank	sodium ion transmembrane transport (GO:0035725)	0.540537728091579	1.712723377354921	0.009821428571428571	0.06503093533205684	0.904	12/23	25.60%	slc6a19b;slc6a17;scn4ab;slc6a5;slc6a8;slc6a14;slc6a6a;slc6a1l;slc6a11a;scn8aa;slc6a7;slc6a16b
prerank	pharyngeal system development (GO:0060037)	0.5751170317010437	1.7301481656006767	0.006244424620874219	0.06514156410986455	0.8665	8/18	18.40%	prdm1a;dlx2a;kctd15a;fgf8a;wnt9a;barx1;ntn1a;igfbp3
prerank	proteolysis (GO:0006508)	0.388668266824234	1.7170802878068883	0.0016260162601626016	0.0654685799939502	0.8935	27/104	11.29%	cpb1;cpa4;cpo;zgc:136872;cpa5;zgc:154142;capn5a;zgc:153968;ela2;enpep;zgc:174855;zgc:123295;cpa1;capn3b;prss1;capn2a;cpa6;yme1l1b;cpda;ela3l;zgc:92590;cpm;rhbdf1b;tinagl1;cpa2;pgpep1l;pgpep1
prerank	glial cell development (GO:0021782)	0.5516904023834257	1.7091185936273234	0.004533091568449683	0.06578128893310713	0.91	13/22	26.04%	adgrg1;nrg1;gna13a;foxd3;notch3;erbb3b;rbpja;erbb2;olig2;smo;nsfa;slc7a7;gna12a
prerank	transmembrane transport (GO:0055085)	0.4297040348430272	1.731553910880043	0.0008756567425569177	0.06586854557525498	0.864	19/64	14.70%	slc28a1;abcc13;abcg2b;abcc12;abcc6a;p2rx4a;abcb9;cftr;abcc1;gabrb4;abcc2;chrna3;glra1;chrna1;abcg5;p2rx3a;htr3a;chrna5;slc47a3
prerank	protein transmembrane import into intracellular organelle (GO:0044743)	-0.537233115049778	-1.8347271412314576	0.0022123893805309734	0.06627653078272248	0.5275	16/25	32.89%	agk;pex10;dnajc15;timm13;grpel1;romo1;dnlz;pex12;timm17b;tomm40;tomm20b;timm17a;hspd1;timm44;pam16;chchd4a
prerank	peripheral nervous system development (GO:0007422)	0.5264862137882309	1.7221273708614344	0.003552397868561279	0.0666762029373237	0.881	15/28	16.18%	fgf24;agrn;dlx2a;nrg1;bdnf;fgf8a;foxd3;sox3;erbb3b;slc16a2;pax2a;rtn4b;gdnfa;adgrg6;erbb2
prerank	negative regulation of transmembrane receptor protein serine/threonine kinase signaling pathway (GO:0090101)	0.5216486686576944	1.7252911243615854	0.0035778175313059034	0.06671124035347574	0.8745	14/28	21.45%	bambia;ldb2a;nog3;smurf2;pnpla6;zmynd11;nog1;piwil2;nog2;skib;smad6a;igfbp3;chrd;spartb
prerank	dorsal/ventral pattern formation (GO:0009953)	0.38979868861355116	1.7171692706058448	0.0	0.0668896126538861	0.8935	43/103	25.61%	fgf24;sox11b;bambia;gdf6a;il17rd;tcf7;acsl4a;nog3;shha;eomesa;sox21a;fgfr1a;bmpr1ab;fgf8a;bmp2b;robo3;nog1;dusp6;glcea;fsta;skib;axin2;sybu;ahcyl1;zic2a;ankrd6b;stk36;ptbp1a;sox19b;acvrl1;chrd;fstl1b;scinla;smo;bmpr1bb;runx2b;bmper;acvr1ba;atl1;ctnnb1;gsc;net1;zmiz2
prerank	anterograde trans-synaptic signaling (GO:0098916)	0.4402977733937022	1.718851599613761	0.004222972972972973	0.0673728771422072	0.8885	18/61	14.91%	hrh2b;penkb;penka;pnoca;dlg2;gabrb4;chrna3;nrxn2a;glra1;chrna1;erbin;htr1fa;htr2cl1;synj1;slc12a4;htr3a;chrna5;apba1b
prerank	myeloid cell differentiation (GO:0030099)	-0.4087289821371332	-1.818469883455392	0.0012165450121654502	0.06858541930681705	0.5825	27/88	15.64%	gfi1b;alas2;gata1a;rgs18;arpc1b;spi1b;tmem88a;lmo2;cebp1;atp5if1b;sbds;slc4a1a;irf8;ncoa4;tfr1a;snx3;pdcd2;tpma;klf17;csf3b;tle3b;nfil3;stat5a;rpl11;zfpm1;cebpa;rnf145b
prerank	membrane fusion (GO:0061025)	-0.5750708580355397	-1.8245765467725736	0.004509582863585118	0.06865156172394293	0.5615	8/20	7.57%	baxb;mxf;uso1;mxd;mfn1b;miga1;baxa;nsfl1c
prerank	regulation of nucleic acid-templated transcription (GO:1903506)	0.3598207804036993	1.688139448070011	0.0	0.0773726255540237	0.944	39/154	13.86%	sall1a;sox11b;bach2a;pogza;ptf1a;tcf7;dachc;bach2b;ajuba;sox17;gli1;tcf7l2;mafk;sall2;eomesa;sox21a;sall4;znf770;sox1b;phf12a;suz12a;sall1b;jmjd1cb;carm1;mlf2;znf296;bcl11ba;scrt1b;gli3;sox3;rest;sox21b;sox2;nup133;sox19a;dachb;bcl11aa;hmga2;scrt2
prerank	calcium-mediated signaling (GO:0019722)	0.4864230995917954	1.6832410670270748	0.008880994671403197	0.07742581961440018	0.95	15/33	17.73%	cxcr4a;calml4a;bcl2l10;mcu;ppp1r9a;ccr9b;mlnl;ccr10;ackr4b;cetn2;ppp3ca;ccr6a;ppp3ccb;ppp3cb;ackr4a
prerank	cell differentiation in spinal cord (GO:0021515)	0.5060634062286994	1.680144356817355	0.010367577756833177	0.0778612242473966	0.9545	10/29	22.33%	igf1ra;igf1rb;insm1a;notch3;fzd8a;slc16a2;otpa;gata2a;olig2;smo
prerank	regulation of cellular macromolecule biosynthetic process (GO:2000112)	0.35544023078511944	1.6845553299762575	0.0	0.07822873979097288	0.9495	41/166	13.86%	sall1a;sox11b;bach2a;pogza;ptf1a;tcf7;dachc;bach2b;ajuba;sox17;gli1;tcf7l2;mafk;sall2;cyfip2;eomesa;sox21a;sall4;znf770;sox1b;phf12a;suz12a;sall1b;jmjd1cb;esco1;carm1;mlf2;znf296;bcl11ba;scrt1b;gli3;sox3;rest;sox21b;sox2;nup133;sox19a;dachb;bcl11aa;hmga2;scrt2
prerank	embryonic pectoral fin morphogenesis (GO:0035118)	0.5123853115040681	1.6722393542313378	0.009990917347865577	0.08167684463366029	0.9635	8/26	12.24%	sall1a;fgf24;prdm1a;sp9;sall4;sp8b;sox9b;extl3
prerank	mitotic nuclear division (GO:0140014)	-0.4777431503876934	-1.7916493516830956	0.002306805074971165	0.08316624532123605	0.6665	15/36	18.68%	birc5a;ncapg;spast;znf207b;spice1;mis12;ncapd2;nsl1;ncaph;chmp4ba;kifc1;chmp7;tubgcp4;birc2;cdca8
prerank	homophilic cell adhesion via plasma membrane adhesion molecules (GO:0007156)	0.5176655227202881	1.6631655904949427	0.01415929203539823	0.08341532850395869	0.969	16/25	32.75%	cdh17;clstn1;nectin3b;pvrl2l;nectin4b;nectin1b;igsf21a;cdh15;clstn3;cdh10a;cdh6;cdh1;crb2a;cdh27;cdh28;prnprs3
prerank	semicircular canal development (GO:0060872)	0.5480092033322113	1.6651454879797278	0.01928374655647383	0.0835049924371114	0.9685	5/19	8.45%	igf1ra;igf1rb;lmx1bb;bmp2b;s1pr2
prerank	smoothened signaling pathway (GO:0007224)	0.5100390285232986	1.6656397625775632	0.00831792975970425	0.0846880302036294	0.968	12/25	25.38%	ihha;shha;gli1;zgc:112294;scube1;rest;stk36;disp1;grk3;smo;tnpo1;ip6k2a
prerank	neural tube development (GO:0021915)	0.5316367318097223	1.650190167404592	0.014285714285714285	0.08733776724217908	0.9795	6/21	7.59%	map1b;zic5;gli1;pcdh19;grhl2b;neo1a
prerank	regulation of cell migration (GO:0030334)	0.3869054806092023	1.6513551707167247	0.0	0.08779545091384643	0.978	35/92	21.18%	sst2;pdgfc;ptp4a1;sema7a;sema4gb;plxnb1b;pdgfbb;pdgfab;sema5ba;srgap2;wnt11;ptk2aa;fgf8a;sema6d;s1pr2;sema3ga;plcg1;sema3gb;sema5a;plxna1a;plxna4;sema6bb;cxcl12b;srgap3;sema3fa;sema4ga;plxna2;dkk1b;rnd1a;srgap1a;sema3bl;sema4c;hace1;sema3ab;rhof
prerank	divalent metal ion transport (GO:0070838)	0.46652232069574545	1.6546365847921802	0.0044365572315882874	0.08802751258716503	0.977	8/37	5.39%	slc39a4;cax1;cacna1sa;slc8a3;p2rx4a;slc30a8;nipa2;nipal3
prerank	organonitrogen compound catabolic process (GO:1901565)	0.5593701757123617	1.646818513912761	0.017447199265381085	0.08833449557412379	0.982	9/17	21.69%	enpep;sgpl1;capn3b;comta;utp25;anpepa;erap1b;ide;pdxdc1
prerank	ion transmembrane transport (GO:0034220)	0.44765190017824974	1.6520012188603712	0.008880994671403197	0.08872561137782885	0.978	17/45	22.81%	slc13a3;slc13a1;lrrc8c;p2rx4a;lrrc8db;gabrb4;chrna3;glra1;chrna1;p2rx3a;htr3a;chrna5;slc13a2;slc13a5a;p2rx5;trpa1b;slc13a4
prerank	neurogenesis (GO:0022008)	0.4371111425694323	1.6336922573892654	0.010178117048346057	0.09516940836140686	0.9905	14/44	13.58%	prdm1a;btbd6a;ptf1a;shha;btbd6b;gli1;prdm12b;nrg1;bmp2b;gli3;btbd2a;shhb;p2rx3a;rbpja
prerank	regulation of ERK1 and ERK2 cascade (GO:0070372)	0.388592014554708	1.6349748076050645	0.001710863986313088	0.09573126284120688	0.9895	34/85	25.09%	igf1ra;igf1rb;pdgfc;adcyap1a;ccl25a;epha2a;ros1;dusp3a;pdgfbb;pdgfab;fgfr1a;nf1a;ret;insrb;epha6;cds1;erbb3b;dusp6;epha2b;ddr2a;fgfr4;tyro3;erbb2;egfra;insra;kdr;adcyap1b;ephb2a;lmtk2;kitb;fgfr1b;ntrk2a;epha4b;ddr1
prerank	organelle fission (GO:0048285)	-0.5466609322919311	-1.7485151067076843	0.008918617614269788	0.0991709531616381	0.7985	10/20	20.09%	dnm3a;mtfr2;sass6;mxf;mxd;slc25a46;pex11a;mxc;fis1;mxa
prerank	protein import into mitochondrial matrix (GO:0030150)	-0.5999553828330563	-1.7521946607925887	0.00847457627118644	0.1006474226019964	0.7865	10/15	30.80%	dnajc15;grpel1;romo1;dnlz;timm17b;tomm40;tomm20b;timm17a;timm44;pam16
prerank	regulation of nucleobase-containing compound metabolic process (GO:0019219)	-0.5107615830584465	-1.758260642181134	0.005649717514124294	0.10071614782997779	0.766	11/26	27.49%	cacybp;pabpc1b;hnrnpa1b;tra2b;rbm38;sf3b4;hnrnpa3;hnrnpabb;hnrnpa0b;slirp;hnrnpaba
prerank	neuron differentiation (GO:0030182)	0.35882706087042693	1.6250240748072158	0.0016488046166529267	0.10073366635635703	0.9925	33/124	13.60%	sox11b;fgf16;dlx4b;dlx3b;wnt5a;ptf1a;shha;gli1;sox21a;bdnf;sox1b;id4;wnt11;lmx1bb;fgf8a;wnt9a;rem2;sox3;lingo1b;sox21b;fxr2;pacsin1b;pnpla6;atxn7;foxg1a;slc16a2;pcdh15a;sox2;casp3a;sox19a;skib;shhb;otpa
prerank	hemoglobin biosynthetic process (GO:0042541)	-0.5915481906128658	-1.7637712911332475	0.012917115177610334	0.10119078611472943	0.7525	6/15	15.13%	epoa;alas2;tfr1a;snx3;rpl11;cpox
prerank	myeloid leukocyte differentiation (GO:0002573)	-0.5466353002516824	-1.7353031183780063	0.011481056257175661	0.10502096870567465	0.827	7/20	10.42%	gata1a;gpr183a;casp8;spi1b;sbds;irf8;csf3b
prerank	negative regulation of TOR signaling (GO:0032007)	-0.537207842901289	-1.7268381808959044	0.004540295119182747	0.10757929634296982	0.846	11/21	21.73%	nprl2;rnf152;sik1;akt1s1;prex2;sesn2;nprl3;tnfaip8l1;tbc1d7;sh3bp4a;prex1
prerank	otic placode formation (GO:0043049)	0.5323094536239371	1.6078900339382294	0.02256317689530686	0.11443543537557763	0.9965	8/20	12.68%	dlx4b;dlx3b;stm;fgf8a;sox9b;sox3;pax2a;fsta
prerank	digestive tract morphogenesis (GO:0048546)	0.5196591818987011	1.6013701633513246	0.023809523809523808	0.11886284168595561	0.9965	14/21	31.58%	cldn15a;myh11a;shha;cdx1b;utp25;smo;ddx46;myo5b;tcf21;rbm19;hnf1ba;dhrs9;celf1;pllp
prerank	adenylate cyclase-modulating G-protein coupled receptor signaling pathway (GO:0007188)	0.39496623810309833	1.598932445411425	0.008795074758135445	0.11935835727422245	0.9965	12/64	7.63%	gcgb;hrh3;adcyap1a;gcga;vipb;paqr7b;vip;vipr2;ghrh;gna13a;cysltr1;adra1bb
prerank	endocrine system development (GO:0035270)	0.4538410120942885	1.5960250023630356	0.015567765567765568	0.12030096835801415	0.997	14/36	22.99%	dlx4b;dlx3b;adcyap1a;gli1;fgf8a;slc16a2;pax2a;sox2;rbpja;thrab;ntn1a;pitx3;smo;adcyap1b
prerank	peptidyl-lysine modification (GO:0018205)	-0.49519088077887996	-1.6984871242238122	0.006764374295377677	0.12078951193042364	0.8985	14/26	20.86%	loxl3b;sumo2b;senp5;loxl2b;sumo3b;lipt2;uba2;lias;senp3a;pop5;loxa;sumo1;sae1;sumo3a
prerank	ribosomal subunit export from nucleus (GO:0000054)	-0.5792343833223899	-1.6988814615993193	0.008714596949891068	0.12525240177282276	0.8985	11/15	33.76%	npm1b;xpo1a;znf593;eif6;nup88;pa2g4b;bccip;pa2g4a;rrs1;abce1;npm1a
prerank	otic vesicle formation (GO:0030916)	0.5053313176604826	1.585797172856403	0.022988505747126436	0.12838927970841557	0.9985	10/23	18.87%	dlx4b;dlx3b;stm;fgf8a;sox9b;sox3;pax2a;fsta;igfbp3;chrd
prerank	myeloid cell development (GO:0061515)	-0.45009151101192707	-1.6989963555016168	0.002244668911335578	0.1304072430559234	0.898	14/39	15.64%	alas2;gata1a;csf1ra;spi1b;lmo2;melk;irf8;tpma;sptb;csf3b;nfil3;stat5a;rpl11;rnf145b
prerank	ear morphogenesis (GO:0042471)	0.5223887879995213	1.5755685775928747	0.029117379435850774	0.13683512504015974	0.9985	8/18	30.15%	ush1c;lmx1bb;igfbp3;chd7;eya1;smo;otx1;hmx3a
prerank	regulation of mRNA stability (GO:0043488)	0.5537693262754946	1.5703846552087568	0.0299625468164794	0.13862067069772985	0.9985	9/15	25.82%	vipb;vip;fxr2;samd4a;gdnfa;csdc2a;carhsp1;ythdf2;fxr1
prerank	fatty acid biosynthetic process (GO:0006633)	0.47153449302789874	1.5715790541102919	0.027052238805970148	0.13919822603995743	0.9985	7/26	13.03%	asah2;elovl2;abhd2b;elovl5;aclya;abhd2a;abhd3
prerank	chemical synaptic transmission (GO:0007268)	0.38108459440044007	1.565951013629	0.012437810945273632	0.13936842492367124	0.9985	20/75	14.91%	hrh2b;penkb;penka;pnoca;slc6a5;dlg2;gabrb4;grik4;chrna3;nrxn2a;glra1;chrna1;erbin;htr1fa;htr2cl1;synj1;slc12a4;htr3a;chrna5;apba1b
prerank	inorganic cation transmembrane transport (GO:0098662)	0.41562179041871705	1.5678497304439702	0.011423550087873463	0.13944987621431124	0.9985	8/47	6.44%	slc6a19b;slc6a17;scn4ab;slc6a5;cax1;slc6a8;slc30a8;slc6a14
prerank	RNA splicing (GO:0008380)	-0.5624943631135608	-1.6390154047915455	0.029801324503311258	0.1413883067163917	0.9745	7/15	25.39%	scnm1;rbfox1l;slu7;ncbp2;smu1a;smu1b;snapc3
prerank	embryonic appendage morphogenesis (GO:0035113)	0.46120140733089626	1.558641390404652	0.026508226691042046	0.14335558818605357	0.9995	8/30	12.24%	sall1a;fgf24;prdm1a;sp9;sall4;sp8b;sox9b;extl3
prerank	protein modification by small protein removal (GO:0070646)	-0.46595129457212625	-1.6435993657507573	0.011098779134295227	0.14450925821391886	0.9695	13/31	22.14%	uchl1;josd2;stambpb;senp5;uchl3;cops5;usp25;atxn3;uchl5;josd1;psmd14;senp3a;otud6b
prerank	positive regulation of neuron differentiation (GO:0045666)	0.492632301080565	1.5593780667380743	0.028906955736224028	0.14453448044818237	0.9995	6/22	8.75%	prdm1a;adcyap1a;dlx2a;camk1a;dlx1a;twf1b
prerank	mitochondrial gene expression (GO:0140053)	-0.5461799735736724	-1.6599138747785642	0.019823788546255508	0.14455745306814338	0.956	12/18	29.58%	gfm2;mrpl23;mrpl2;mrpl47;iars2;ptcd3;hars;mrps7;mrpl12;mrps24;gatb;tfb2m
prerank	response to lipopolysaccharide (GO:0032496)	-0.46844301273672156	-1.6394794444337677	0.016181229773462782	0.1447695964889711	0.974	15/29	20.80%	il17c;cxcl8a;junbb;cxcl18b;cxcr4b;il1b;zgc:153759;il10;junba;zgc:153631;jun;tnfa;otud5a;jund;shpk
prerank	regulation of cyclin-dependent protein serine/threonine kinase activity (GO:0000079)	-0.4438869763398177	-1.6663039770252017	0.00935672514619883	0.14747625392711758	0.953	16/37	27.73%	cks2;ccnf;ccng2;ccnk;cdk5rap3;mnat1;ccny;cdkn1cb;ccnc;cks1b;cdkn1ba;ccnb3;bccip;ccnd2a;ccnt2b;ccnb1
prerank	spinal cord motor neuron differentiation (GO:0021522)	0.5054369931241837	1.5530522070063815	0.038752362948960305	0.14759033771097457	1.0	7/20	22.33%	igf1ra;igf1rb;shha;insm1a;otpa;olig2;smo
prerank	autophagy of mitochondrion (GO:0000422)	-0.4598902282899412	-1.6438456584487453	0.014722536806342015	0.14856246370982992	0.9695	19/31	30.37%	zgc:92606;fundc2;cisd2;map1lc3b;gabarapb;atg7;fundc1;gabarapl2;sqstm1;wdr45;fis1;atg3;atg4a;prkn;wipi1;wdr45b;wipi2;atg2b;atg5
prerank	regulation of kinase activity (GO:0043549)	0.3886455061282222	1.5503036734186366	0.012248468941382326	0.14869160698695139	1.0	34/66	31.95%	igf1ra;igf1rb;epha2a;ros1;fyna;fgfr1a;wnt11;ret;insrb;epha6;erbb3b;epha2b;ddr2a;fgfr4;tyro3;erbb2;egfra;insra;kdr;ephb2a;lmtk2;kitb;fgfr1b;ntrk2a;epha4b;ddr1;ntrk3b;flt1;pdgfra;cdk5rap1;ephb4a;ephb2b;ntrk3a;csf1rb
prerank	intra-Golgi vesicle-mediated transport (GO:0006891)	-0.4851618656522223	-1.6694048910761332	0.0057670126874279125	0.14903143047315973	0.9475	10/25	24.11%	golga5;cog3;gosr2;cope;copz1;cog5;dnajc28;trappc3;cog4;copg2
prerank	cellular protein complex assembly (GO:0043623)	-0.41170810648374373	-1.66016435085169	0.004514672686230248	0.14922435607496057	0.955	26/55	25.41%	cenpw;srp19;ptges3a;psmd11b;psmd4a;ndufaf1;ptges3b;mis12;psmd13;hip1;adrm1;lonp1;psmg2;pfdn6;pomp;dnajc28;cox7a1;clta;immp1l;psmg1;cog4;tomm20b;spag1a;tbcc;fcho1;vbp1
prerank	transcription initiation from RNA polymerase II promoter (GO:0006367)	-0.5621446473570392	-1.6509861295699642	0.02569593147751606	0.14950801683404358	0.9635	8/15	24.08%	ercc3;gtf2e2;med30;gtf2e1;med6;taf12;polr2d;gtf2a2
prerank	protein targeting to mitochondrion (GO:0006626)	-0.47962486881799465	-1.645899616095077	0.012387387387387387	0.15086871983776742	0.9685	15/27	32.89%	agk;dnajc15;timm13;grpel1;romo1;dnlz;timm17b;immp1l;tomm40;tomm20b;timm17a;hspd1;timm44;pam16;chchd4a
prerank	positive regulation of ERK1 and ERK2 cascade (GO:0070374)	0.37039587615276204	1.5439843948487713	0.0076726342710997444	0.15358984003942439	1.0	31/80	25.09%	igf1ra;igf1rb;pdgfc;adcyap1a;ccl25a;epha2a;ros1;pdgfbb;pdgfab;fgfr1a;ret;insrb;epha6;cds1;erbb3b;epha2b;ddr2a;fgfr4;tyro3;erbb2;egfra;insra;kdr;adcyap1b;ephb2a;lmtk2;kitb;fgfr1b;ntrk2a;epha4b;ddr1
prerank	brain morphogenesis (GO:0048854)	0.5263294789412751	1.540943290346055	0.043198529411764705	0.1551281600131375	1.0	6/18	18.36%	shank3a;lamc1;pcdh19;syngap1b;lamb1a;ctnna2
prerank	negative regulation of dephosphorylation (GO:0035305)	-0.5113174965560305	-1.61323700137738	0.02242152466367713	0.15884684116900538	0.986	7/19	13.08%	uri1;arpp19b;ppp1r35;ppp1r11;zgc:100829;zgc:92242;plekhf1
prerank	regulation of calcium ion-dependent exocytosis (GO:0017158)	0.47787300933946475	1.5349897626925915	0.0315031503150315	0.15989259976877448	1.0	11/24	21.97%	rims2b;rims2a;syt11a;syt1a;syt6b;sytl2a;syt13;syt2a;cacna1ha;syt6a;scamp5a
prerank	positive regulation of kinase activity (GO:0033674)	0.38681754996414514	1.5324088717118687	0.016421780466724288	0.16105332891289698	1.0	33/63	31.95%	igf1ra;igf1rb;adcyap1a;epha2a;ros1;fgfr1a;ret;insrb;epha6;erbb3b;epha2b;ddr2a;fgfr4;tyro3;erbb2;egfra;insra;kdr;adcyap1b;ephb2a;lmtk2;kitb;fgfr1b;ntrk2a;epha4b;ddr1;ntrk3b;flt1;pdgfra;ephb4a;ephb2b;ntrk3a;csf1rb
prerank	establishment of protein localization to mitochondrion (GO:0072655)	-0.5211116285355661	-1.6141739517461755	0.02516411378555799	0.16178727198912404	0.986	12/18	32.89%	dnajc15;grpel1;romo1;dnlz;timm17b;tomm40;tomm20b;timm17a;hspd1;timm44;pam16;chchd4a
prerank	embryonic eye morphogenesis (GO:0048048)	-0.5109077623888001	-1.6164404449490508	0.02027027027027027	0.16304595978935552	0.986	8/18	14.45%	lum;plxnd1;mfap2;pitx2;cdh2;hs6st2;znf703;cct3
prerank	axis elongation (GO:0003401)	-0.42946016684454175	-1.6020700785577353	0.008073817762399077	0.16771583356763606	0.9915	14/37	19.84%	zeb2a;tmem67;bbs1;mpzl1l;ppp1cbl;pigp;eaf2;dcn;ryk;eaf1;nphp4;swap70b;dvl3a;creb1a
prerank	mitochondrion disassembly (GO:0061726)	-0.45012817276997696	-1.5949695595526163	0.017142857142857144	0.172242972383882	0.993	18/30	30.37%	zgc:92606;fundc2;cisd2;map1lc3b;gabarapb;atg7;fundc1;gabarapl2;wdr45;fis1;atg3;atg4a;prkn;wipi1;wdr45b;wipi2;atg2b;atg5
prerank	proteasomal protein catabolic process (GO:0010498)	-0.3495386208743403	-1.5911530596198467	0.0036991368680641184	0.1728359272214632	0.994	36/93	22.60%	ube2g1a;ube2a;psmb8a;psmb4;shrprbck1r;ube2kb;psmb10;psmd7;spsb4b;psmd4a;itcha;crbn;spoplb;nsfl1c;fbxo45;psmd12;psmb3;plaa;ube2ka;psmd8;klhl20;psma3;cdc34a;psmc5;psma4;psma5;psmb5;psma6a;ube2al;psma6l;psmd14;psma8;psmb1;dcaf11;psmb7;smurf1
prerank	erythrocyte development (GO:0048821)	-0.42193894634363527	-1.5594048012705954	0.020833333333333332	0.1734145854471515	0.999	9/35	14.13%	epoa;alas2;gata1a;spi1b;lmo2;melk;sptb;stat5a;rpl11
prerank	cellular response to xenobiotic stimulus (GO:0071466)	0.4667924214008316	1.5200981603138772	0.03773584905660377	0.17359224511894422	1.0	13/25	23.13%	cpb1;im:7150988;tgfbi;cyp1a;hipk3a;sort1b;casp3a;grhl3;atp6v0a1b;sult6b1;nqo1;eef2b;ca2
prerank	fatty acid oxidation (GO:0019395)	-0.49968561732865946	-1.5645960931372223	0.0335946248600224	0.17391956556877156	0.9985	10/19	28.79%	zgc:174917;echdc2;hibch;echs1;auh;eci1;hao2;acaa2;acaa1;hao1
prerank	proteasome-mediated ubiquitin-dependent protein catabolic process (GO:0043161)	-0.3175649475006034	-1.5549278043696355	0.0	0.1758043708371221	0.9995	54/150	22.60%	ccnf;ube2g1a;ube2a;psmb8a;psmb4;shrprbck1r;ube2kb;psmb10;psmd7;spsb4b;psmd4a;itcha;crbn;spoplb;nsfl1c;fbxo45;psmd12;psmb3;plaa;skp2;ube2ka;psmd8;klhl20;fbxw4;psma3;cdc34a;psmc6;fbxl14b;fbxo9;psmc5;psma4;psmc1a;fbxl3l;psma5;psmc2;psmb5;vcp;psma6a;ube2al;psmc4;fbxl2;rbx1;hspa5;psma6l;psmc1b;fbxl7;psmd14;aup1;psma8;psmb1;dcaf11;psmb7;amn1;smurf1
prerank	RNA polyadenylation (GO:0043631)	-0.530367713870602	-1.5600801570649558	0.04377104377104377	0.1758710555410806	0.999	4/15	12.50%	tut1;tent2;wdr33;ssu72
prerank	positive regulation of programmed cell death (GO:0043068)	-0.4117839243902251	-1.5520996716633648	0.01744186046511628	0.17605736435255048	0.9995	18/38	25.93%	casp8;melk;baxb;bnip4;casp9;hdr;baxa;caspa;bida;pmaip1;bik;bbc3;tp53;aifm2;rela;bnip3lb;badb;kctd13
prerank	transcription from RNA polymerase II promoter (GO:0006366)	-0.40704336184928713	-1.5656254050371081	0.016222479721900347	0.17621489467963838	0.998	16/43	22.47%	ercc3;gtf2e2;nfatc1;cdk12;xbp1;med30;gtf2a1;ssu72;med18;snapc1b;polr2d;pbrm1;rbmx;gtf2h1;taf9;ercc2
prerank	regulation of TOR signaling (GO:0032006)	-0.4304588213989799	-1.5683276448844825	0.015590200445434299	0.17655758119891463	0.9975	16/34	21.82%	rragca;nprl2;ift81;lepb;sik1;akt1s1;fbxo9;prex2;lamtor2;nprl3;tnfaip8l1;tbc1d7;sh3bp4a;lamtor3;prex1;naa35
prerank	regulation of nuclear division (GO:0051783)	-0.47138158973436145	-1.5844254676714176	0.017222820236813777	0.17696197782275255	0.9945	8/24	16.41%	mcl1a;ccnf;ccng2;pdcd2;pmaip1;mcl1b;fbxo5;bora
prerank	definitive hemopoiesis (GO:0060216)	-0.40278702653649234	-1.570103351197945	0.010869565217391304	0.1782876344018434	0.9975	17/47	21.09%	gfi1b;hsp70l;haus3;gpr183a;sumo2b;myb;myef2;mycb;smyd5;cebpa;eaf1;naca;nol9;sumo1;sae1;sumo3a;tp53
prerank	RNA processing (GO:0006396)	-0.43509861738993216	-1.5732050679716965	0.016867469879518072	0.1783229250949952	0.997	15/33	25.39%	scnm1;rbfox1l;rbm38;mrpl44;cstf3;lsm7;aurkaip1;slu7;ncbp2;smu1a;adar;snrpg;smu1b;supt4h1;snapc3
prerank	cellular response to starvation (GO:0009267)	-0.43051554705323514	-1.5791310763180642	0.01805869074492099	0.17923625210949637	0.9965	12/34	17.59%	zgc:92606;dap1b;rragca;nprl2;rnf152;sik1;map1lc3b;gabarapb;atg7;plekhf1;gabarapl2;nprl3
prerank	regulation of inflammatory response (GO:0050727)	-0.46608710124167974	-1.5735959029320319	0.025871766029246346	0.18173944841589468	0.997	6/24	11.94%	tnfaip8l2a;caspbl;cxcr4b;caspa;pparg;cnbpa
prerank	regulation of MAP kinase activity (GO:0043405)	0.5306547184601189	1.510821275082163	0.05486725663716814	0.18259165470697472	1.0	5/15	6.68%	pdgfc;pdgfbb;pdgfab;fgfr1a;spry4
prerank	glycolipid biosynthetic process (GO:0009247)	-0.5006896191549866	-1.5440842215041715	0.04419889502762431	0.1828091064304895	0.9995	10/17	30.44%	mppe1;pigw;pigb;ndufab1a;pgap2;dpm1;sccpdhb;pigv;ndufab1b;dpm3
prerank	mitochondrial respiratory chain complex assembly (GO:0033108)	-0.44453930660225655	-1.5408212769333098	0.03154205607476635	0.18385153530869458	0.9995	18/28	33.16%	nubpl;ndufaf5;ndufaf1;foxred1;ndufaf7;cox14;ndufb3;ndufs5;immp1l;ndufaf6;cox17;ndufaf3;uqcrb;ndufs7;coa3a;sdhaf4;cox19;pet100
prerank	proteasomal ubiquitin-independent protein catabolic process (GO:0010499)	-0.45837131967657846	-1.5374722974640624	0.031833150384193196	0.18509096367327021	0.9995	16/24	29.63%	psmb8a;psmb4;psmb10;psmb3;psma3;psma4;psma5;psmb5;psma6a;psma6l;psma8;psmb1;psmb7;psmb9a;psmb6;psma6b
prerank	negative regulation of response to stimulus (GO:0048585)	0.3794375202420496	1.5028538384517682	0.021331058020477817	0.18835544546792315	1.0	32/62	31.95%	igf1ra;igf1rb;epha2a;ros1;hhip;fgfr1a;ret;insrb;epha6;erbb3b;epha2b;ddr2a;fgfr4;tyro3;erbb2;egfra;insra;kdr;ephb2a;lmtk2;kitb;fgfr1b;ntrk2a;epha4b;ddr1;ntrk3b;flt1;pdgfra;ephb4a;ephb2b;ntrk3a;csf1rb
prerank	hemopoiesis (GO:0030097)	-0.3047856007945075	-1.532534395381091	0.0039946737683089215	0.18863611358996613	0.9995	67/184	25.45%	epoa;gfi1b;hsp70l;alas2;haus3;gata1a;gpr183a;spi1b;parn;tmem88a;lmo2;cxcl8a;stat1b;cebp1;epor;sirt7;npm1b;sumo2b;glrx5;slc4a1a;irf8;myb;myef2;tfr1a;klf17;dpy30;cbfb;selplg;sptb;suv39h1b;csf3b;mycb;pim2;tle3b;psmd13;smyd5;nap1l4a;rpl11;zfpm1;meox1;emilin1a;fbxo5;cebpa;rnf145b;acvr1l;pgm3;eaf1;naca;epb41b;jak2a;nol9;sumo1;sae1;ak2;sumo3a;tp53;rpl19;smox;tbx20;usb1;cecr2;snx5;dlst;smarcd2;prdm16;rps…
prerank	modulation of chemical synaptic transmission (GO:0050804)	0.4286375749932489	1.5034958419702877	0.035555555555555556	0.1897980955004726	1.0	17/35	26.15%	cplx4c;clstn1;rims2b;bdnf;grm8a;grik4;rims2a;usp46;nlgn4xb;grm2b;nlgn1;clstn3;nlgn2a;grid1a;nlgn3a;trpm7;mctp2a
prerank	amino acid transport (GO:0006865)	0.4530125425703546	1.488039328388014	0.045998160073597055	0.19097553685983662	1.0	11/25	23.06%	slc43a1b;slc43a2a;slc7a9;slc38a5a;slc7a10a;slc38a4;slc43a1a;slc3a1;slc32a1;slc43a2b;slc7a7
prerank	embryonic viscerocranium morphogenesis (GO:0048703)	0.34394406980576986	1.4913257607932158	0.0109151973131822	0.19283515775737242	1.0	38/97	25.70%	fras1;cxcr4a;prdm1a;dlx4b;dlx3b;nog3;shha;dlx2a;dlx1a;bmp2b;s1pr2;plcb3;tinagl1;dlx5a;nr1h3;sphk2;rtn4b;edaradd;fsta;shhb;grhl3;foxe1;fgf20b;zic2a;smc1al;pak1;itga8;auts2a;spns2;htt;smo;meis1b;phf8;nr3c1;med14;nipblb;kat6a;nipbla
prerank	skeletal system development (GO:0001501)	0.33340440223291895	1.488097053067309	0.013179571663920923	0.19296574385925913	1.0	40/123	23.62%	and1;rspo2;dlx3b;and2;gdf6a;foxl1;inka1a;vcana;dlx2a;rflna;vcanb;myhz2;dlx1a;fgf8a;acanb;ucmab;sox9b;foxd3;wnt9a;pax1b;barx1;dlx5a;plod2;chrna1;pappa2;skib;kif5ba;acana;hapln3;hapln1b;igfbp3;col27a1b;b3gat3;chd7;htt;rflnb;smo;dnmt1;runx2b;ptk7a
prerank	positive regulation of protein phosphorylation (GO:0001934)	0.3354852042812511	1.488940311490035	0.006568144499178982	0.19390620118088278	1.0	38/118	24.72%	igf1ra;igf1rb;pdgfc;adcyap1a;gdf6a;bmp2a;epha2a;ros1;bmp7b;pdgfbb;pdgfab;fgfr1a;bmp2b;inhbb;insrb;ghrb;epha6;erbb3b;epha2b;fgfr4;tyro3;erbb2;egfra;lepr;bmp15;ngfra;gper1;gdf10b;insra;kdr;inhbaa;adcyap1b;ephb2a;lmtk2;kitb;fgfr1b;ntrk2a;epha4b
prerank	second-messenger-mediated signaling (GO:0019932)	0.4462103444098532	1.4965412815812849	0.05385996409335727	0.19460264205546104	1.0	10/28	14.20%	cxcr4a;calml4a;bcl2l10;mcu;ppp1r9a;ccr9b;ccr10;ackr4b;cetn2;ccr6a
prerank	negative regulation of cell communication (GO:0010648)	0.3746015149559559	1.4915606474495307	0.02443133951137321	0.19463985420778804	1.0	32/62	31.95%	igf1ra;igf1rb;epha2a;ros1;hhip;fgfr1a;ret;insrb;epha6;erbb3b;epha2b;ddr2a;fgfr4;tyro3;erbb2;egfra;insra;kdr;ephb2a;lmtk2;kitb;fgfr1b;ntrk2a;epha4b;ddr1;ntrk3b;flt1;pdgfra;ephb4a;ephb2b;ntrk3a;csf1rb
prerank	negative regulation of signaling (GO:0023057)	0.3746015149559559	1.4915606474495307	0.02443133951137321	0.19463985420778804	1.0	32/62	31.95%	igf1ra;igf1rb;epha2a;ros1;hhip;fgfr1a;ret;insrb;epha6;erbb3b;epha2b;ddr2a;fgfr4;tyro3;erbb2;egfra;insra;kdr;ephb2a;lmtk2;kitb;fgfr1b;ntrk2a;epha4b;ddr1;ntrk3b;flt1;pdgfra;ephb4a;ephb2b;ntrk3a;csf1rb
prerank	neuron fate commitment (GO:0048663)	0.5221840454214742	1.492909318024254	0.058355437665782495	0.19722959704437096	1.0	7/15	22.33%	gdf6a;shha;fgf8a;shhb;ntn1a;isl2a;smo
prerank	cholesterol metabolic process (GO:0008203)	0.481348281955676	1.4750074023671662	0.058823529411764705	0.19783470029958253	1.0	7/20	19.81%	dhcr7;hsd17b7;cadm1b;soat2;apoeb;nsdhl;ch25hl2
prerank	axon guidance (GO:0007411)	0.3295277746636788	1.477654769302801	0.010673234811165846	0.1983587327823746	1.0	42/122	22.81%	robo1;ptprfa;ptprfb;gdf6a;shha;plxnb1b;gli1;cyfip2;lamc1;mmp2;etv5b;alcamb;col4a6;ccdc80l1;rtn4r;col19a1;nrxn2a;lhx2b;chrna1;ncam1b;robo3;plxna1a;extl3;rtn4b;plxna4;cxcl12b;fzd3a;ntn1a;kif5aa;plxna2;lamb1a;isl2a;disp1;anos1a;robo2;ngfra;sema3ab;efna3b;scn8aa;smo;slit1b;slit2
prerank	neuron development (GO:0048666)	0.33585943196088996	1.480514460990902	0.011976047904191617	0.19888933956466964	1.0	34/101	23.15%	dlx4b;dlx3b;adcyap1a;prickle1a;ush1c;vdrb;fryb;ppp1r9a;neurod1;lingo1b;rest;map2;fxr2;pnpla6;sox2;srrm4;gdnfa;skib;gpm6ba;stmn2b;map4l;ache;gpm6ab;stmn2a;ewsr1b;olig2;rp1l1a;chd7;htt;appb;mcoln1a;plp1b;adcyap1b;cdnf
prerank	retinal ganglion cell axon guidance (GO:0031290)	0.41884185591307505	1.475279152349884	0.03768382352941176	0.19950805291485516	1.0	12/36	18.77%	gdf6a;gli1;cyfip2;lamc1;mmp2;alcamb;lhx2b;extl3;cxcl12b;lamb1a;disp1;robo2
prerank	embryonic cranial skeleton morphogenesis (GO:0048701)	0.32027859953109905	1.4777842478357008	0.008051529790660225	0.2002921193792812	1.0	53/145	25.70%	fras1;cxcr4a;prdm1a;dlx4b;dlx3b;nog3;shha;dlx2a;ilvbl;dlx1a;kras;fgf8a;bmp2b;s1pr2;wnt9a;plcb3;gria2a;tinagl1;dlx5a;nr1h3;sphk2;rtn4b;edaradd;fsta;shhb;grhl3;foxe1;fgf20b;zic2a;hdac4;xylt1;smc1al;irf6;pak1;itga8;auts2a;disp1;spns2;kdm2bb;chd7;adarb1a;fam20b;htt;vgll4l;smo;rbck1;meis1b;phf8;nr3c1;med14;nipblb;kat6a;nipbla
prerank	embryonic camera-type eye development (GO:0031076)	0.4987698560866019	1.4705970702122442	0.061762034514078114	0.2018309334988318	1.0	6/17	11.74%	igf1ra;igf1rb;gdf6a;shha;fgf8a;pax2a
prerank	Golgi vesicle transport (GO:0048193)	-0.32109188742817646	-1.511372363708049	0.003942181340341655	0.21024754140593416	1.0	45/114	27.37%	golga5;rab12;cog3;uso1;rab8b;trappc5;gosr2;ergic1;mppe1;lman2;cope;stx18;gosr1;tmed5;copz1;ergic3;tmed1b;tmed3;atp11c;tmed10;ier3ip1;cog5;rab30;rer1;dnajc28;nrbp2a;ergic2;sar1ab;stx5al;arcn1a;trappc1;kdelr2a;tmem115;sec23a;trappc3;cog4;yif1a;zgc:101559;copg2;rabif;zgc:63863;arf4a;lman2lb;arfgap2;trappc6b
prerank	protein lipidation (GO:0006497)	-0.43396104901724675	-1.5136751974930716	0.03815028901734104	0.21078203289041772	1.0	17/29	32.47%	mppe1;pigw;pigb;atg7;wdr45;pgap2;dpm1;selenok;atg4a;wipi1;wdr45b;zdhhc8b;wipi2;pigv;atg5;dpm3;atg10
prerank	regulation of cysteine-type endopeptidase activity involved in apoptotic process (GO:0043281)	-0.4817130961355429	-1.5083568121000563	0.04357298474945534	0.21088902841285562	1.0	12/18	30.49%	mcl1a;casp8;baxb;hdr;baxa;mcl1b;bbc3;tp53;esco2;tnfrsf1b;bcl2l1;pycard
prerank	phospholipase C-activating G-protein coupled receptor signaling pathway (GO:0007200)	0.43582309719837675	1.4604235822097538	0.04524469067405355	0.2131690274894261	1.0	10/27	12.44%	lpar6b;p2ry8;vipb;vip;lpar5b;fpr1;adra1bb;adcyap1r1a;gna11b;htr2cl1
prerank	adenylate cyclase-activating G-protein coupled receptor signaling pathway (GO:0007189)	0.4024781300714131	1.4581557716472113	0.04524469067405355	0.21420502219034865	1.0	7/36	7.63%	hrh3;adcyap1a;vipb;vip;ghrh;gna13a;adra1bb
prerank	extracellular matrix organization (GO:0030198)	0.3568104747328736	1.4530615986034723	0.031171019376579612	0.217108675389624	1.0	17/73	13.06%	fras1;col4a2;col4a4;dpt;col8a1b;hmcn1;tgfbi;spint1a;col4a6;gfod2;col19a1;col28a1a;loxl4;plod2;zmp:0000000760;col4a3;col5a2b
prerank	neural crest cell development (GO:0014032)	0.3294827524841401	1.4545225510744253	0.013344453711426188	0.21712584738689789	1.0	37/111	22.93%	prdm1a;sema7a;cax1;sema4gb;dlx2a;nrg1;sema5ba;olfm2a;pard3ab;kbtbd8;sema6d;pax3a;foxd3;sema3ga;gria2a;ovol1a;sema3gb;erbb3b;sema5a;gdnfa;sema6bb;sf3b1;sema3fa;zic2a;hdac4;erbb2;sema4ga;dmxl2;pak1;chd7;adarb1a;sema3bl;sema4c;sema3ab;phactr4a;wtip;sema4ba
prerank	ER to Golgi vesicle-mediated transport (GO:0006888)	-0.34116542761270496	-1.4992264119736787	0.018844221105527637	0.22041323860623804	1.0	35/78	29.46%	rab12;uso1;trappc5;gosr2;ergic1;mppe1;lman2;cope;gosr1;tmed5;ergic3;tmed1b;tmed3;tmed10;ier3ip1;rab30;nrbp2a;ergic2;sar1ab;stx5al;arcn1a;trappc1;kdelr2a;sec23a;trappc3;yif1a;zgc:101559;copg2;zgc:63863;lman2lb;arfgap2;trappc6b;sar1b;pgap1;sec13
prerank	sphingolipid biosynthetic process (GO:0030148)	0.4271021236187374	1.4472838253249334	0.04622222222222222	0.220874549255785	1.0	8/30	12.85%	cers3a;degs2;cers1;elovl2;elovl5;kdsr;cers3b;sgms2a
prerank	regulation of multicellular organismal development (GO:2000026)	0.4264484567472791	1.447712170506399	0.055013309671694766	0.22241751773312182	1.0	17/30	31.91%	shha;id4;s1pr2;dusp6;trip12;lrp1ab;kdm1a;sybu;esrra;spns2;gsc;lypd6;vegfaa;ruvbl2;foxo3a;wnt2bb;ccsapb
prerank	positive regulation of apoptotic process (GO:0043065)	-0.3781807222275239	-1.4904975450659284	0.02558139534883721	0.22580701162820707	1.0	20/45	25.93%	casp8;melk;baxb;casp9;zgc:110239;hdr;baxa;caspa;bida;pmaip1;bik;sirt2;bbc3;tp53;esco2;aifm2;rela;bnip3lb;badb;kctd13
prerank	positive regulation of cysteine-type endopeptidase activity involved in apoptotic process (GO:0043280)	-0.47332972994351763	-1.4880995572829465	0.06896551724137931	0.2260042079413007	1.0	10/18	22.02%	casp8;caspbl;baxb;hdr;baxa;caspa;hip1;bbc3;tp53;esco2
prerank	negative regulation of protein phosphorylation (GO:0001933)	-0.5047642413913913	-1.4925152633600187	0.06926406926406926	0.22643262135701286	1.0	7/15	23.75%	samsn1a;akt1s1;prex2;rtraf;prkrip1;prex1;prkn
prerank	central nervous system development (GO:0007417)	0.2949281710571125	1.44134032488279	0.007009345794392523	0.22698417012243297	1.0	77/224	25.82%	sox11b;fgf16;emx3;ddc;adcyap1a;pogza;foxl1;agrn;shha;vcana;gli1;sox21a;lamc1;adgrl2a;bdnf;sox1b;vcanb;ddx3xb;tbcd;mapk3;ecrg4a;cnnm2b;wnt11;grhl2b;fgf8a;acanb;sox9b;sox3;notch3;glra1;lhx2b;sox21b;fxr2;ogg1;thnsl2;slc16a2;sox2;mvp;rtn4b;sox19a;slc23a1;bcl11aa;bag6l;klhl17;thrab;gdpd3a;ap1g1;acana;hapln3;hapln1b;sox19b;lamb1a;appa;olig2;tnfrsf21;six3a;pomgnt2;smc1a;nes;gper1;appb;dmbx1a;scinla;hnmt…
prerank	ameboidal-type cell migration (GO:0001667)	0.31103483407689875	1.4381351067618553	0.009693053311793215	0.22970140724650612	1.0	46/148	22.03%	cxcr4a;sema7a;prickle1a;sgpl1;sema4gb;eomesa;nrg1;sema5ba;itgb1b;megf8;wnt11;pard3ab;gna13a;sema6d;celsr1a;pax3a;bmp2b;s1pr2;foxd3;sema3ga;bcl2l16;ovol1a;sema3gb;erbb3b;sema5a;gdnfa;sema6bb;cxcl12b;sema3fa;hdac4;ankrd6b;erbb2;itgav;sema4ga;dmxl2;esrra;dkk1b;pak1;apln;chd7;sema3bl;sema4c;sema3ab;git2a;pdxdc1;phactr4a
prerank	transmembrane receptor protein serine/threonine kinase signaling pathway (GO:0007178)	0.365998941677371	1.4353363779150285	0.03932082216264522	0.23167575314606614	1.0	21/54	28.72%	gdf6a;bmp2a;bmp7b;bmpr2b;bmpr2a;bmpr1ab;bmp2b;scube1;smurf2;rgmd;rgma;inppl1a;tgfbr1b;acvrl1;bmp15;bmpr1bb;acvr1ba;hjv;bmp16;acvr1bb;araf
prerank	endoderm development (GO:0007492)	0.4427563465859095	1.4336725725835044	0.06448598130841121	0.23188399053347178	1.0	6/24	8.45%	fras1;cdx1b;eomesa;gna13a;fgf8a;s1pr2
prerank	translation (GO:0006412)	-0.33375418315577055	-1.4780027493410086	0.012360939431396786	0.2335040687179362	1.0	28/87	27.39%	gfm2;mrpl23;mrpl2;mrpl10;mrpl47;mtrf1;mrrf;zgc:171480;iars2;rwdd1;tma7;ptcd3;snu13a;eef2l2;mrpl41;rpl7;hars;pelo;mrps7;rpl6;mrps24;nhp2;rpl26;ftsj1;gatb;eefsec;mrpl51;tufm
prerank	microtubule cytoskeleton organization involved in mitosis (GO:1902850)	-0.4910425498975334	-1.4789923610382871	0.0627659574468085	0.23556010866378457	1.0	8/16	25.48%	sass6;cenph;nuf2;kif4;aurka;aurkb;ndc80;bccip
prerank	positive regulation of canonical Wnt signaling pathway (GO:0090263)	0.4747364680849946	1.4292858129760404	0.0742397137745975	0.2362424614504809	1.0	9/18	25.39%	rspo2;rnf146;amer1;tnksa;lgr4;dmxl2;tnksb;net1;lypd6
prerank	regulation of cellular response to growth factor stimulus (GO:0090287)	0.4195360078828967	1.4273476136456702	0.05968778696051423	0.2370806763927487	1.0	7/29	11.76%	fstl1a;cad;gdf6a;shha;spry4;zdhhc13;dusp6
prerank	positive regulation of MAPK cascade (GO:0043410)	0.33871376653659946	1.4237203089359145	0.02711864406779661	0.2384203965419305	1.0	32/85	25.09%	igf1ra;igf1rb;pdgfc;adcyap1a;ccl25a;epha2a;ros1;pdgfbb;pdgfab;fgfr1a;ret;insrb;epha6;cds1;erbb3b;epha2b;ddr2a;fgfr4;tyro3;erbb2;egfra;ngfra;insra;kdr;adcyap1b;ephb2a;lmtk2;kitb;fgfr1b;ntrk2a;epha4b;ddr1
prerank	eye development (GO:0001654)	0.3301095724434594	1.423978362991766	0.02773246329526917	0.24014396978101454	1.0	19/97	12.41%	igf1ra;igf1rb;sox11b;dlx4b;dlx3b;adcyap1a;gdf6a;foxl1;shha;lamc1;mapk3;wnt11;pard3ab;lhx2b;nr1h3;ubr3;sox2;mvp;rtn4b
prerank	regulation of autophagy (GO:0010506)	-0.4108171029328851	-1.4708915821309585	0.042283298097251586	0.24092155800093307	1.0	16/31	28.89%	dram1;dap1b;rragca;nprl2;cisd2;rnf152;hs1bp3;dram2b;sirt2;sqstm1;sh3bp4a;vps11;rptor;dap;stk11;rraga
prerank	mRNA 3'-end processing (GO:0031124)	-0.4578236897881843	-1.468621975562061	0.060335195530726256	0.24096990564681503	1.0	12/20	38.72%	slbp;tut1;wdr33;ssu72;polr2d;cpsf4;cdc73;lsm11;cpsf1;fip1l1b;papola;cstf2
