## Supplementary material for "CD24 Acts as an Evolutionarily Conserved Innate Immune Checkpoint in Colorectal Cancer": GSEA_KEGG_2019_sig_FDR0.25.csv

Name	Term	ES	NES	NOM p-val	FDR q-val	FWER p-val	Tag %	Gene %	Lead_genes
prerank	Proteasome	-0.5789021788090934	-2.344744961186696	0.0	0.0	0.0	32/50	22.28%	psme2;psmd11b;psmb8a;psmb4;psmb10;psmd7;psmd4a;psmf1;psmd12;psmb3;psmd8;psma3;psmd13;psmc6;psmc5;psma4;psmc1a;adrm1;psma5;psmc2;psmb5;psma6a;psmc4;pomp;sem1;psmd3;psma6l;psmc1b;psmd14;psma8;psmb1;psmb7
prerank	Porphyrin and chlorophyll metabolism	-0.6754345023369123	-2.314476665208221	0.0	0.0	0.0	16/26	19.15%	uros;alas2;blvrb;hmbsb;urod;mmab;cox10;hmbsa;gusb;hmox1a;cpox;cox15;fxn;fech;hccsb;ugt5g1
prerank	Oxidative phosphorylation	-0.4887604109210971	-2.2731968199980237	0.0	0.0	0.0	73/114	32.58%	atp6v1ab;atp6v1c1a;cox10;atp6v1e1b;atp6v1c1b;atp6v1h;atp6v1g1;ndufb10;ppa2;ndufs6;cox8a;ndufab1a;ndufa5;tcirg1a;ndufb6;ndufa8;atp5pd;cox7b;ndufb11;cox15;ndufv2;atp5f1d;atp6v1d;ndufb3;ndufs3;ndufa10;atp5po;uqcr10;atp5mf;ndufa12;atp5f1c;ndufa2;atp6v0a2b;ndufs5;cox6b2;sdhb;ndufb7;ndufa7;ndufs2;ndufa6;cox6c;atp6v1f;sdhc;cox17;uqcrh;ndufb9;cox6a1;tcirg1b;ndufa1;ndufv3;atp5mc1;atp5pf;cox4i2;atp5f1e;atp…
prerank	Neuroactive ligand-receptor interaction	0.44280037336402633	2.1326691314221558	0.0	0.002346316283435007	0.0025	56/192	15.33%	gcgb;hrh2b;sst1.1;trh;hrh3;oprl1;penka;adcyap1a;nmba;lpar6b;lpar3;ghrl;npb;crhr1;ccka;p2ry8;p2rx4a;gpr156;nmbb;insl5a;gip;prss1;gabrb4;vip;oprd1b;vipr2;grm8a;pard3ab;grik4;ghrh;cysltr1;adra1bb;s1pr2;edn2;calcrla;gria2a;rxfp3.3a1;chrna3;glra1;adcyap1r1a;chrna1;sstr1b;gria1a;tac1;htr1fa;htr2cl1;c3a.2;grm2b;p2rx3a;s1pr5a;chrna5;gria3b;sstr2a;nmur3;thrab;calca
prerank	Salmonella infection	-0.4416604757484336	-1.9345626827700726	0.0	0.007046134111419254	0.0245	44/75	32.98%	fosab;tlr5b;cdc42l2;arpc1b;rhogb;rab7b;cxcl8a;wasb;wasa;rac1l;arpc1a;pkn1b;rilp;mapk11;il1b;caspa;mapk12b;arpc3;arpc4;jun;ifngr1l;wasf2;rab7a;zgc:86896;arpc2;tlr5a;dync1li1;arpc5b;myd88;rela;cdc42;flnb;arpc5a;zgc:171775;rac1a;pycard;actb2;dync1li2;nfkb1;mapk8b;arpc5lb;mapk1;cxcl8b.3;rock2a
prerank	Basal transcription factors	-0.5090863917334495	-1.8984243359084199	0.0	0.008780567123460916	0.037	22/37	32.37%	ercc3;gtf2e2;gtf2h4;taf10;gtf2h3;mnat1;cdk7;gtf2a1;gtf2e1;taf12;taf13;gtf2h1;taf9;ercc2;gtf2a2;taf8;gtf2h5;taf1;gtf2f2a;gtf2a1l;taf4a;taf7
prerank	SNARE interactions in vesicular transport	-0.5019096783976569	-1.8881017288990696	0.0033370411568409346	0.00885283516562932	0.0455	18/38	23.19%	stx11a;use1;sybl1;bnip1a;gosr2;stx18;gosr1;snap29;stx10;snap23.2;stx11b.1;bnip1b;stx4;vamp4;stx5al;stx16;vamp3;bet1l
prerank	Ribosome	-0.3850874507503247	-1.827229152786976	0.0	0.011856475668253553	0.081	46/124	27.13%	mrps16;mrpl23;mrpl3;mrpl2;mrpl10;mrps15;mrpl33;rps8b;mrps2;mrpl11;mrpl17;mrpl34;mrpl18;mrps18a;mrpl19;mrpl35;rpl11;rpl7;mrpl27;mrps18c;mrps5;mrpl15;rps6;mrps7;mrps10;mrpl30;mrpl28;mrps14;mrps9;rpl6;mrpl4;rpl19;mrpl21;mrpl12;mrpl32;rpl18a;mrpl14;rps7;mrpl36;rpl26;mrpl20;mrps21;rps2;mrps6;rpl3;mrps17
prerank	Spliceosome	-0.3801297758516785	-1.8295268677210108	0.0	0.013317967771034193	0.0795	54/132	24.95%	hsp70.1;hsp70l;hsp70.3;hnrnpa1b;bcas2;zgc:55733;u2af1;tra2b;snrpa1;rp9;lsm5;ppih;zgc:163098;thoc3;snrpd3l;smx5;srsf6a;sf3a2;syf2;dhx16;srsf1a;ccdc12;lsm7;lsm4;sf3b4;snrpd2;pqbp1;hsc70;sart1;snu13a;u2surp;snrnp27;cwc15;cdc40;hnrnpa3;cherp;slu7;zmat2;bud31;ncbp2;rbm8a;snrpa;rbm22;sf3b5;snrpg;rbmx;ppil1;hspa8;srsf7b;sf3b6;srsf3b;snrpe;txnl4a;snrnp70
prerank	Protein processing in endoplasmic reticulum	-0.3637628770733021	-1.7825029611731138	0.001349527665317139	0.014935395381469872	0.114	66/159	28.82%	dnaja1;hsp70.1;hsp70l;hspbp1;pdia6;bag1;dnajb1a;hsp70.3;ubqln4;ngly1;hsp90aa1.2;ube2g1a;eif2ak3;lman2;dnajb2;dnajb12a;man1a2;baxa;nsfl1c;dnajb1b;preb;mbtps2;hsp90aa1.1;plaa;xbp1;mbtps1;wfs1b;rrbp1b;atf4a;hsc70;dnajb11;eif2ak1;vcp;dnajc5ga;calr;atf4b;atxn3;rbx1;ero1b;hspa5;sar1ab;ufd1l;ckap4;herpud1;ube2d1b;sec62;sec23a;hspa8;rnf185;tram1;hspa4l;prkn;sec61b;ddost;ube2d2l;syvn1;erlec1;ube2j2;derl2;…
prerank	Toll-like receptor signaling pathway	-0.39570213745445915	-1.7515127443838039	0.0	0.018157345594811154	0.1475	24/77	14.84%	fosab;cd40;tlr5b;casp8;cxcl8a;tab1;stat1b;rac1l;map2k1;mapk11;nfkbiaa;tlr3;il1b;map2k4a;mapk12b;irf5;irak4;map3k8;jun;tnfa;stat1a;il10rb;ifnphi1;ticam1
prerank	Pentose and glucuronate interconversions	-0.5801932113768863	-1.7367340206043829	0.013043478260869565	0.018428350752942666	0.1645	9/16	24.93%	rpe;akr1a1a;gkup;gusb;dcxr;xylb;ugt5g1;cryl1;akr1a1b
prerank	ABC transporters	0.5234383270988968	1.8300282501839173	0.0009293680297397769	0.024558110433286408	0.0765	21/34	29.87%	abcb11a;abcc12;abcc6a;abcb9;cftr;abcc1;abca5;abcc2;abcb6b;abcg5;abcb6a;abca12;abcb11b;abcg8;abca2;abca1b;abcc4;abcb5;abcg1;abcd4;abcd3a
prerank	Sphingolipid metabolism	0.49276964097387765	1.8598307722649703	0.0	0.026748005631159078	0.055	13/49	12.87%	neu3.3;asah2;enpp7.1;degs2;cers1;sgpl1;ugt8;zgc:153896;kdsr;sptlc3;sphk2;sgms2a;acer3
prerank	Cytosolic DNA-sensing pathway	-0.4502082646546772	-1.6770976716725778	0.010893246187363835	0.02944922718362406	0.2675	20/35	31.07%	polr3h;nfkbiaa;il1b;caspa;polr3c;polr3b;ifnphi1;polr1c;polr3k;nfkbiab;adar;polr2h;polr2eb;rela;polr2l;polr3f;polr2f;pycard;ikbke;nfkb1
prerank	Herpes simplex virus 1 infection	-0.33733112273654436	-1.6505297273503827	0.001288659793814433	0.03456358093708024	0.328	38/143	15.71%	ifih1;socs3b;irf9;casp8;hcfc2;tapbp.2;tab1;card9;stat1b;tapbp.1;b2m;casp9;eif2ak3;eif2b4;ppp1cbl;eif2b5;tnfrsf1a;baxa;nfkbiaa;tlr3;il1b;zgc:153759;srsf6a;bida;srsf1a;irak4;tnfa;stat1a;tnfb;ifngr1l;eif2ak1;eif4ebp1;il10rb;ifnphi1;ticam1;eif2b1;calr;eif2b2
prerank	NOD-like receptor signaling pathway	-0.33844866936923046	-1.6246894333516757	0.003942181340341655	0.03945060801942978	0.384	49/127	23.12%	sugt1;irf9;cybb;casp8;antxr2a;cxcl8a;tab1;gbp1;card9;hsp90aa1.2;stat1b;tab3;tp53bp1;cyba;shrprbck1r;rhoac;mapk11;mfn1b;nfkbiaa;rhocb;il1b;caspa;hsp90aa1.1;panx1a;mapk12b;txn2;gabarapb;irak4;jun;tnfa;stat1a;il10rb;ifnphi1;ticam1;gabarapl2;ctsba;rhoaa;birc2;unm_sa911;nfkbiab;nod2;gbp2;trip6;gprc6a;vdac2;myd88;antxr1a;p2rx7;nek7
prerank	ECM-receptor interaction	0.4191685399851438	1.710214569100021	0.0	0.039954414426493265	0.241	31/70	27.04%	hspg2;lama5;comp;col4a2;itga3a;chad;tnn;cd36;agrn;col4a1;lamc1;itgb1b;itga9;dag1;col4a6;lama2;itgb5;itgav;itgb3b;itga8;lamb1a;sv2a;thbs4b;itga2.2;itgb4;thbs3a;thbs4a;itga6b;itgb1b.2;vtna;col9a3
prerank	Steroid biosynthesis	0.5751254760036963	1.725495502302511	0.013888888888888888	0.04059127170342562	0.2155	10/19	21.16%	cel.2;cel.1;cyp24a1;dhcr7;msmo1;hsd17b7;ebp;nsdhl;dhcr24;cyp51
prerank	Steroid hormone biosynthesis	0.511619863141864	1.6885517207079384	0.004524886877828055	0.04199906147348662	0.2845	14/27	23.40%	dhrs11a;cyp7a1;comta;cyp1a;hsd17b7;cyp3a65;sts;hsd17b12a;cyp19a1b;hsd11b2;srd5a2a;srd5a2b;srd5a1;ugt1a1
prerank	Cell adhesion molecules (CAMs)	0.406507439386652	1.7389586876689087	0.000859106529209622	0.04242139840450492	0.1935	37/87	20.30%	jam2a;ptprfa;cldn15a;ptprfb;cldn15la;vcana;itgb1b;cldn11a;lrrc4.1;cntnap2a;si:ch73-61d6.3;nectin3b;zgc:154006;itga9;neo1a;jam3b;nrxn2a;oclnb;cldnd;cadm3;ncam1b;negr1;cldn15lb;cadm1b;nlgn1;vtcn1;si:ch73-22o12.1;nectin1b;itgav;cldn7b;cdh15;itga8;nfasca;cd99l2;nlgn2a;igsf11;selp
prerank	Cysteine and methionine metabolism	0.44370321424461084	1.6689814043050533	0.009041591320072333	0.045466395536785026	0.3295	16/46	23.61%	sdsl;amd1;mat2ab;gss;mat2aa;mri1;ldha;tat;cbsb;ahcyl1;apip;dnmt3ab;mat2al;gclc;dnmt1;dnmt3bb.2
prerank	Calcium signaling pathway	0.36688245653186835	1.748350633547733	0.0	0.04774753636790239	0.1745	67/176	28.57%	hrh2b;cxcr4a;itpr2;calml4a;itpkb;mylkb;plcd1a;cacna1sa;mcu;slc8a3;p2rx4a;camk2g2;camk1a;si:dkey-28b4.8;mylk4b;phkg1b;cysltr1;adra1bb;mylka;ryr1b;plcb3;camk2a;calm2a;zgc:56235;plcg1;camk2g1;erbb3b;atp2b3b;ppp3ca;ryr1a;pde1a;sphk2;gna11b;htr2cl1;camk2b1;camk2d1;p2rx3a;prkacaa;ppp3ccb;erbb2;adcy9;ppp3cb;egfra;ppp3r1a;plcd3a;gnas;plcd1b;p2rx5;cacna1ha;prkcbb;camk2d2;si:dkey-206f10.1;gnal;prkcba;atp2b…
prerank	Other types of O-glycan biosynthesis	-0.4779114143709915	-1.5651058913434799	0.04262672811059908	0.05850098013532191	0.541	7/22	12.11%	gxylt1b;mfng;lfng;gxylt2;poglut1;pofut1;b4galt1
prerank	Gap junction	0.37977277505157697	1.6104481934027048	0.0033783783783783786	0.062284032251183834	0.486	48/89	33.68%	tuba2;itpr2;pdgfc;pdgfbb;tubb5;pdgfab;tuba1c;mapk3;kras;plcb3;grb2a;tuba4l;gna11b;htr2cl1;gucy1b1;hrasb;prkacaa;mapk7;tuba1b;adcy9;tuba1a;gucy1a1;egfra;gnas;tubb2;prkcbb;si:dkey-206f10.1;prkcba;nras;src;gnaq;map3k2;adcy7;csnk1da;gna11a;pdgfrb;pdgfra;adrb3a;csnk1db;hrasa;map2k2a;zgc:65894;gnai2b;prkg1a;adcy6b;lpar1;tjp1b;map2k5
prerank	Protein export	-0.49064997648392317	-1.5477419531641738	0.03781979977753059	0.06348295829230617	0.5895	11/19	29.71%	srp19;srp14;sec11a;hspa5;immp1l;spcs1;oxa1l;sec62;sec61b;srp72;sec63
prerank	PPAR signaling pathway	0.4163705480004346	1.6141363097784003	0.0078397212543554	0.0664476771468794	0.4745	17/54	18.22%	slc27a4;acsl1b;cd36;acsl4a;acsl5;cyp7a1;cyp27a1.2;slc27a6;fabp2;acox3;acsbg2;nr1h3;scdb;acox1;fads2;pck2;rxrba
prerank	Lysosome	-0.32237144870973206	-1.5242028677486608	0.007281553398058253	0.0666672689003514	0.649	47/118	29.29%	scarb2c;sumf1;gm2a;gaa;ctss2.1;dnase2b;ctss1;ap1s2;atp6v1h;gnsa;hexa;litaf;lipf;gusb;sgsh;ids;ctsa;ap1s1;ctsz;ctsc;tcirg1a;ap3m2;ctso;ctsba;napsa;gnsb;atp6v0a2b;clta;ctsk;mfsd8;ap1m1;ap3d1;tcirg1b;psap;acp5b;acp2;ap4s1;ap1m3;galca;zgc:153169;ap1s3b;ap4m1;ctns;slc11a2;si:ch211-122f10.4;ctsh;atp6v0d1
prerank	RNA polymerase	-0.44598260540811774	-1.5255090143591568	0.0374037403740374	0.06985556487836916	0.644	16/25	36.61%	polr3h;polr3c;polr3b;polr1c;polr3k;polr2d;polr2h;polr2eb;polr2l;polr3f;polr2f;polr1e;polr3glb;polr1b;polr1d;polr2c
prerank	RNA transport	-0.30568719082468143	-1.4984307687119665	0.002583979328165375	0.07682283061559535	0.718	56/147	27.78%	rpp30;pabpc1b;eif3jb;gemin6;phax;tacc3;eif2b4;eif2b5;sumo2b;rpp40;xpo1a;eif2s2;sap18;thoc3;rpp14;elac1;nup160;sumo3b;eif5b;eif4ebp1;eif4a2;eif2b1;eif4e1c;eif2b2;nup50;nup54;pabpc1a;trnt1;ncbp2;nup43;rbm8a;paip1;pop5;pym1;sumo1;sumo3a;eif3ja;eif4ebp2;nup88;eif3ba;thoc6;aaas;smn1;clns1a;eif4e2;nup58;thoc5;eif1axb;gemin2;thoc1;eif4e2rs1;nup153;thoc7;strap;eif2b3;rangap1a
prerank	Glycosaminoglycan degradation	-0.4756217082709887	-1.4617004442443902	0.07181136120042872	0.09395748832419444	0.806	8/18	21.65%	gnsa;hexa;gusb;sgsh;ids;hyal2a;gnsb;hyal1
prerank	Aminoacyl-tRNA biosynthesis	-0.41813621169227977	-1.3823833252490398	0.09988901220865705	0.14548049625150594	0.9355	7/22	16.12%	yars2;farsa;iars2;sars2;farsb;hars;sepsecs
prerank	Vascular smooth muscle contraction	0.332038881084136	1.4910164489974902	0.00502092050209205	0.14989050524010636	0.8005	36/123	18.84%	itpr2;calml4a;acta2;cald1b;mylkb;cacna1sa;pla2g1b;mapk3;pla2g12b;mylk4b;gna13a;adra1bb;mylka;plcb3;edn2;calcrla;calm2a;prkcdb;pla2g4aa;gna11b;myl9a;ppp1r14ab;gucy1b1;npr1a;arhgef12a;prkacaa;calca;kcnma1a;arhgef12b;ppp1r12c;adcy9;prkceb;gucy1a1;mrvi1;gnas;prkcea
prerank	Necroptosis	-0.28732852501097284	-1.3843680205268343	0.009162303664921465	0.15039495775545786	0.933	53/136	26.42%	irf9;cybb;casp8;hsp90aa1.2;stat1b;shrprbck1r;hdr;tnfrsf1a;baxa;tlr3;il1b;caspa;fthl27;hsp90aa1.1;si:ch1073-159d7.11;fth1a;bida;si:dkey-108k21.19;si:dkey-251i10.1;tnfa;stat1a;stat5a;ifngr1l;chmp6b;pygma;il10rb;ifnphi1;si:dkey-108k21.15;ticam1;pygl;chmp4ba;sqstm1;chmp7;si:ch211-113a14.11;birc2;aifm1;ppid;pla2g4f.1;chmp4bb;hist1h2a3;jak2a;chmp5b;glud1a;vdac2;chmp1b;pgam5;chmp2bb;ppiab;si:dkey-261m9.…
prerank	Glycerolipid metabolism	0.3841252569503097	1.46674669753919	0.03978779840848806	0.1685377034978161	0.863	18/49	22.06%	cel.2;cel.1;mogat2;dgat2;agpat2;lipg;pnpla3;mboat1;lclat1;dgkza;dgkh;dgke;dgkaa;mboat2b;gpam;dgat1a;plpp1a;plpp2b
prerank	Homologous recombination	-0.36723772062853477	-1.3520955790978029	0.09151047409040794	0.16995558264734334	0.968	12/35	21.62%	pold3;bard1;xrcc3;rad54l;ssbp1;top3b;brca2;babam1;sem1;mus81;atm;rpa2
prerank	Glycosylphosphatidylinositol (GPI)-anchor biosynthesis	-0.41999704158668955	-1.334863433332711	0.1104847801578354	0.18118953197409188	0.974	11/21	29.44%	pigp;pigc;pigw;pigb;pigu;pigm;pigf;pigl;pigx;pigv;pgap1
prerank	Cytokine-cytokine receptor interaction	-0.27670404626335937	-1.3100265998050509	0.036048064085447265	0.19543641211406954	0.983	31/126	14.35%	ccl20a.3;epoa;il17c;tnfrsf9a;cd40;csf1ra;tnfrsf19;cxcl8a;tnfsf12;epor;hdr;ccr9a;cxcr3.2;lepb;cxcr4b;tnfrsf1a;il1b;ngfrb;zgc:153759;il34;il10;il19l;il13ra1;tnfa;csf1a;tnfb;ifngr1l;gdf5;inhbab;il10rb;ifnphi1
prerank	Ubiquitin mediated proteolysis	-0.27557758961669093	-1.3158789451342294	0.03580901856763926	0.19646789943901932	0.982	51/129	29.24%	socs3b;herc4;cdc16;ube2l3b;ube2g1a;ube2a;ube3b;ube2kb;itcha;ube2l3a;elocb;anapc10;pias2;ube2na;skp2;ube2ka;cdc34a;fbxo4;ube2f;pias1b;fbxw11a;uba2;ube2al;rbx1;anapc13;elob;birc2;cdc20;fbxw11b;uba3;sae1;ube2d1b;ube2e1;ubox5;smurf1;prkn;ercc8;anapc2;ube2d2l;ppil2;syvn1;ube2j2;cbl;ube2nb;skp1;herc3;ube2e2;anapc11;cul4a;ube2e3;socs1a
prerank	Ascorbate and aldarate metabolism	-0.43171514697385993	-1.2900756705385545	0.16062176165803108	0.21288960755441932	0.9905	8/16	31.62%	aldh2.1;aldh3a2a;gkup;aldh3a1;ugt5g1;rgn;miox;aldh2.2
prerank	Folate biosynthesis	0.4489739769018543	1.4135984510882567	0.07495429616087751	0.21313937118723605	0.945	9/21	21.36%	alp3;alpi.2;alpi.1;tph2;tph1b;gch2;pah;gch1;qdpra
prerank	Adherens junction	0.32659896568103874	1.388387427682527	0.043440486533449174	0.22397659204460765	0.969	24/84	18.36%	igf1ra;igf1rb;ptprfa;vcla;ptprfb;tcf7;tcf7l2;fyna;rac3a;mapk3;fgfr1a;nectin3b;pard3ab;farp2;insrb;ctnna1;si:ch73-22o12.1;nectin1b;ep300a;crebbpa;erbb2;egfra;tgfbr1b;ctnna2
prerank	beta-Alanine metabolism	-0.3584617059403196	-1.2738096786540691	0.1347678369195923	0.226715172288303	0.995	6/31	7.39%	mlycd;paox1;aldh2.1;aldh3a2a;hibch;echs1
prerank	GnRH signaling pathway	0.32547711695889264	1.4138464078078958	0.023336214347450302	0.22812898035798085	0.945	39/103	25.04%	itpr2;calml4a;cacna1sa;camk2g2;pld1a;mmp2;mapk3;kras;pld1b;plcb3;camk2a;calm2a;grb2a;camk2g1;map2k7;prkcdb;pla2g4aa;gna11b;camk2b1;camk2d1;hrasb;prkacaa;mapk7;mapk8a;adcy9;cga;egfra;gnas;prkcbb;camk2d2;si:dkey-206f10.1;prkcba;nras;src;pld2;gnaq;map3k2;mapk10;adcy7
prerank	TGF-beta signaling pathway	0.32042086739611414	1.393328909320844	0.030025020850708923	0.23020295635851715	0.965	27/94	18.87%	smad7;bambia;gdf6a;nog3;bmp7b;bmpr2b;bmpr2a;mapk3;bmpr1ab;e2f4;id4;neo1a;bmp2b;inhbb;smurf2;rgmd;rgma;ppp2r1ba;fsta;nog2;fmodb;ep300a;crebbpa;bambib;tgfbr1b;e2f5;chrd
prerank	Phagosome	-0.2674086857833167	-1.2635946224533574	0.07383419689119171	0.23300836596038152	0.996	22/123	9.05%	coro1a;cybb;atp6v1ab;atp6v1c1a;mrc1b;rab7b;ctss2.1;cyba;ctss1;itgb2;rac1l;ncf1;atp6v1e1b;rilp;stx18;marco;atp6v1c1b;atp6v1h;tfr1a;atp6v1g1;ncf2;pikfyve
prerank	Biosynthesis of unsaturated fatty acids	0.41837599040208223	1.3719754522577265	0.09031044214487301	0.23671724281766515	0.978	7/25	16.25%	elovl2;elovl5;acox3;hsd17b12a;scdb;acox1;fads2
prerank	Focal adhesion	0.28087666880348183	1.3636626638366682	0.018838304552590265	0.23678036009780437	0.9825	32/211	8.50%	tln2a;igf1ra;igf1rb;lama5;comp;pdgfc;col4a2;vcla;itga3a;chad;mylkb;tnn;col4a1;pik3cd;pik3r2;pdgfbb;pdgfab;fyna;lamc1;dock1;itgb1b;rac3a;mapk3;myl2b;capn2a;mylk4b;bcl2a;ccnd1;ptk2aa;itga9;col4a6;mylka
prerank	Terpenoid backbone biosynthesis	-0.3820810446459335	-1.2462974498605899	0.1780515117581187	0.24212125353581593	0.997	7/21	25.65%	nus1;hmgcra;pdss2;pdss1;mvda;dhdds;fnta
prerank	Melanogenesis	0.3064540625237905	1.3513270334263148	0.03736799350121852	0.24474425152510554	0.988	40/107	27.59%	calml4a;wnt5a;tcf7;tcf7l2;camk2g2;kitlgb;mapk3;kras;wnt11;wnt9a;plcb3;camk2a;calm2a;fzd8a;camk2g1;asip1;camk2b1;camk2d1;hrasb;fzd3a;ep300a;prkacaa;crebbpa;adcy9;gnas;prkcbb;camk2d2;si:dkey-206f10.1;prkcba;nras;kitb;fzd4;gnaq;ctnnb1;adcy7;creb3l2;creb3l3a;wnt7aa;gna11a;creb3l3l
prerank	Tryptophan metabolism	0.35121658179645704	1.3351349405563755	0.07878245299910475	0.2462565590205196	0.9915	9/46	10.87%	aox6;aoc1;ddc;ido1;tdo2b;cyp1a;tph2;tph1b;mao
prerank	Mismatch repair	-0.385691478617482	-1.2469658979841527	0.16081540203850508	0.24921634341773638	0.997	11/21	33.64%	exo1;pold3;ssbp1;rfc5;mlh1;lig1;rpa2;rfc2;pcna;rfc3;pms2
