## Supplementary material for "CD24 Acts as an Evolutionarily Conserved Innate Immune Checkpoint in Colorectal Cancer": GSEA_MSigDB_Hallmark_2020_sig_FDR0.25.csv

Name	Term	ES	NES	NOM p-val	FDR q-val	FWER p-val	Tag %	Gene %	Lead_genes
prerank	Cholesterol Homeostasis	-0.4808059797656303	-1.8872209475154358	0.0	0.007289421577388775	0.0065	24/72	14.47%	MAL2;CLU;ATF5;PDK3;LPL;TNFRSF12A;ETHE1;CYP51A1;PLAUR;TRIB3;ACSS2;GPX8;CPEB2;PMVK;NIBAN1;ECH1;NSDHL;HSD17B7;ANXA5;GNAI1;S100A11;STARD4;MVD;ABCA2
prerank	E2F Targets	0.3483711606991313	1.6642059271932983	0.0	0.019706039924530058	0.045	62/200	17.97%	TK1;RPA1;TFRC;PA2G4;MCM3;STMN1;NASP;BRCA1;TUBB;POLD3;MRE11;HMGA1;TP53;ESPL1;MCM4;SMC3;CDK1;HELLS;MCM2;CBX5;H2AX;SSRP1;ORC6;CHEK1;ATAD2;DSCC1;MCM6;RFC1;SRSF2;PRKDC;TIMELESS;AURKB;PNN;SMC1A;SUV39H1;EZH2;SLBP;PRIM2;NUP107;BRCA2;GINS3;DIAPH3;ZW10;BARD1;RACGAP1;CTCF;MSH2;TRA2B;DCK;MELK;PPP1R8;DCLRE1B;DCTPP1;ANP32E;CTPS1;GINS4;NOLC1;PRPS1;SHMT1;SPC24;NBN;CDK4
prerank	Mitotic Spindle	0.3618174854629047	1.7297258319714814	0.0	0.0218024271505439	0.025	57/196	17.51%	GEMIN4;EZR;MID1;DST;CTTN;ARHGEF3;CDC42EP4;FARP1;MARCKS;BCAR1;VCL;RICTOR;FLNB;CDC42EP1;ARHGDIA;ARHGEF7;ESPL1;RASAL2;SMC3;KIF3C;CDK1;MYO1E;EPB41;KIF15;EPB41L2;RFC1;KATNB1;TIAM1;SMC1A;SASS6;KIF20B;BRCA2;CEP72;CEP57;ARHGAP29;ECT2;FBXO5;ARHGEF12;CKAP5;RACGAP1;CDC42;GSN;ARAP3;PXN;PREX1;FGD4;CLIP1;DLG1;CNTROB;TUBGCP3;YWHAE;HOOK3;STK38L;FSCN1;ABL1;ABI1;TAOK2
prerank	Apoptosis	-0.37172558856673704	-1.6200963643339603	0.0	0.025933519073402373	0.088	32/137	12.63%	CCND2;CLU;ANXA1;CTH;LEF1;TNFRSF12A;SMAD7;MGMT;EREG;BMP2;AIFM3;CD44;ISG20;GADD45A;BTG3;BCAP31;IL1A;CDKN1B;BCL2L11;H1-0;FASLG;LUM;PEA15;IGF2R;LMNA;PSEN1;DDIT3;HMOX1;BNIP3L;BIRC3;ETF1;RETSAT
prerank	Myc Targets V2	0.41096805392086266	1.5910111851842488	0.009944751381215469	0.028930143718990938	0.096	26/57	28.58%	NIP7;PA2G4;MYBBP1A;MCM4;PES1;TMEM97;RCL1;SLC19A1;HSPD1;DCTPP1;SUPV3L1;NOLC1;UTP20;GNL3;CDK4;RRP12;BYSL;MCM5;TCOF1;HK2;PPRC1;HSPE1;MYC;IMP4;UNG;SLC29A2
prerank	KRAS Signaling Dn	-0.39051070154768786	-1.6297889760570752	0.003524229074889868	0.03065295227414767	0.078	26/104	13.81%	KRT5;NUDT11;CALCB;SELENOP;TFF2;EDAR;RYR2;THNSL2;ADRA2C;IGFBP2;CYP39A1;P2RX6;LFNG;PNMT;ZC2HC1C;STAG3;NPHS1;FGFR3;CKM;TNNI3;ALOX12B;CPEB3;SLC30A3;CCDC106;LYPD3;SLC16A7
prerank	KRAS Signaling Up	-0.3717252137296121	-1.6362033511761112	0.0	0.04373652946433265	0.0745	30/143	8.11%	CAB39L;CCND2;TRIB2;KCNN4;ABCB1;TSPAN7;GALNT3;EREG;SLPI;WNT7A;CROT;BMP2;IGFBP3;BTC;PCSK1N;PLAUR;LAT2;MALL;GPNMB;GFPT2;G0S2;ETV1;PRRX1;IGF2;CBR4;IL2RG;RGS16;IL1RL2;MAFB;GLRX
prerank	Epithelial Mesenchymal Transition	-0.31813888027728293	-1.3968117684274186	0.0156794425087108	0.13016824245337097	0.538	38/139	12.42%	COL5A3;IL32;TNFRSF12A;AREG;PFN2;LAMA3;COL4A1;IGFBP3;PLAUR;CD44;GEM;IL15;LAMC2;GADD45A;IGFBP2;NNMT;SLC6A8;MEST;PRRX1;APLP1;PLOD3;FBN2;LOXL1;DKK1;PVR;LUM;THBS2;GPC1;SGCB;TNFRSF11B;LGALS1;CTHRC1;LRP1;COL6A3;COL7A1;CAP2;CADM1;FLNA
prerank	Fatty Acid Metabolism	-0.3146610918019853	-1.377789397864968	0.02118270079435128	0.1355552051025951	0.5935	45/137	23.74%	GABARAPL1;FH;MAOA;CYP1A1;G0S2;ACAA2;CD36;HADH;H2AZ1;CA6;ETFDH;RAP1GDS1;RDH11;ADH1C;ALDH3A2;ECH1;NSDHL;MCEE;HSD17B7;ACADL;LGALS1;HPGD;UBE2L6;MDH2;RETSAT;OSTC;HSD17B4;UROS;INMT;ACOT8;SUCLG1;SLC22A5;HMGCL;AUH;S100A10;MDH1;ACSL5;HSD17B10;ACSS1;IDH3B;IL4I1;ACSL1;ECHS1;CA2;HADHB
prerank	Wnt-beta Catenin Signaling	-0.41141969848037746	-1.3989981809947678	0.06054872280037843	0.14887241759974768	0.533	9/36	14.77%	CCND2;FZD1;LEF1;DKK1;HEY2;PTCH1;GNAI1;NOTCH1;JAG2
prerank	Spermatogenesis	-0.35454956037932606	-1.416318327628239	0.029490616621983913	0.1520685485990643	0.482	27/80	20.39%	CLGN;MLF1;NPHP1;PIAS2;PCSK1N;TKTL1;AURKA;CCNB2;TLE4;NEK2;SEPTIN4;CCT6B;ZC2HC1C;TNNI3;DBF4;CHRM4;HSPA4L;CAMK4;AGFG1;OAZ3;IL12RB2;PSMG1;LPIN1;MTOR;BUB1;ZC3H14;RAD17
prerank	Estrogen Response Late	-0.30152804840721553	-1.3487060363543146	0.02613240418118467	0.1556322658146766	0.681	38/167	12.44%	DHRS2;TMPRSS3;SULT2B1;GJB3;ABCA3;SLC7A5;SLC2A8;IDH2;AREG;SERPINA1;OLFM1;CD44;ISG20;TH;LAMC2;KLK11;BTG3;ASS1;MEST;ZFP36;IMPA2;HR;TFAP2C;IGSF1;KLK10;MDK;CLIC3;SLC1A4;FGFR3;TJP3;TNNC1;FKBP4;ALDH3A2;DUSP2;TRIM29;BLVRB;RAPGEFL1;HSPA4L
prerank	Pperoxisome	-0.3287556586172339	-1.336994868960423	0.04010462074978204	0.15588147680877534	0.719	27/89	19.74%	SULT2B1;EPHX2;ABCB1;IDH2;PEX13;GNPAT;DHRS3;ALB;ERCC1;FABP6;FIS1;RDH11;ECH1;ITGB1BP1;VPS4B;CADM1;CLN6;RETSAT;HSD17B4;ACOT8;HMGCL;NUDT19;SLC25A4;CRABP2;ACSL5;SEMA3C;ISOC1
prerank	Bile Acid Metabolism	-0.32788250182160694	-1.3108822386156846	0.06642728904847396	0.17581269245044673	0.7935	12/82	5.40%	SULT2B1;EPHX2;ABCA3;IDH2;CROT;PEX11G;PEX13;ALDH8A1;GNPAT;CYP39A1;RBP1;PEX1
prerank	Hypoxia	0.280953710207998	1.3102077943564925	0.03015075376884422	0.20259486152197712	0.679	49/172	18.17%	PLIN2;PRKCA;PLAC8;TGFBI;AKAP12;GAA;SCARB1;GPC4;CSRP2;PFKP;ADORA2B;ZNF292;TPST2;TNFAIP3;KLF6;P4HA1;PAM;CAV1;ADM;KDELR3;CA12;FBP1;MAP3K1;STBD1;B4GALNT2;HOXB9;SDC4;AK4;CCN1;SDC3;ERRFI1;HK1;CHST3;GBE1;PYGM;PFKL;PFKFB3;VLDLR;LARGE1;CCN2;XPNPEP1;ALDOC;CITED2;JUN;ATP7A;MXI1;ETS1;IRS2;SLC6A6
prerank	G2-M Checkpoint	0.27971245827203994	1.3246650327556682	0.021712907117008445	0.22452307190608187	0.636	50/196	14.88%	MCM3;STMN1;NASP;HIF1A;MARCKS;HSPA8;E2F4;HMGA1;NUP98;ESPL1;RASAL2;HOXC10;CDK1;RAD54L;MCM2;PML;KIF15;H2AX;ORC6;CHEK1;MCM6;SRSF2;KNL1;AURKB;E2F3;SMC1A;SUV39H1;SMARCC1;EZH2;CASP8AP2;KIF20B;SLC38A1;NUP50;PRIM2;WRN;BRCA2;SMAD3;SMC2;FBXO5;ARID4A;BARD1;CUL1;RACGAP1;CTCF;TRA2B;CCNT1;FANCC;NSD2;CBX1;CDC45
prerank	Coagulation	-0.31006029635825655	-1.2623754666467124	0.0930442637759711	0.23723329069488983	0.905	21/87	13.73%	CLU;ANXA1;KLF7;SERPINA1;F12;DPP4;GNB2;CTSO;PDGFB;CFI;F8;CAPN2;ARF4;A2M;CTSH;LRP1;CTSB;CRIP2;APOC2;CSRP1;HPN
