## Supplementary material for "CD24 Acts as an Evolutionarily Conserved Innate Immune Checkpoint in Colorectal Cancer": GSEA_WikiPathways_2018_sig_FDR0.25.csv

Name	Term	ES	NES	NOM p-val	FDR q-val	FWER p-val	Tag %	Gene %	Lead_genes
prerank	Electron Transport Chain_WP1339	-0.4892513260494812	-2.0851953269596177	0.0	0.0017795833258435045	0.0015	55/71	38.04%	ndufb10;ndufs6;si:ch211-140m22.7;ndufa5;ndufb6;ndufa8;atp5pd;cox7b;cox15;ndufv2;atp5f1d;cox7a1;ndufb3;ndufs3;ndufa10;atp5po;uqcr10;atp5if1a;ndufa12;atp5f1c;ndufa2;ndufs5;ndufb7;ndufa7;ndufs2;ndufa6;cox6c;cox17;uqcrh;ndufb9;cox6a1;slc25a27;ndufa1;atp5mc1;atp5f1e;atp5pb;sco1;ndufb4;ndufb8;uqcrb;atp5mc3a;atp5l;ndufs7;ndufab1b;cox5aa;ndufs4;uqcrfs1;cox4i1;ndufc2;slc25a4;ndufb5;ndufb2;cox7a2a;ucp2;atp…
prerank	Model of Fgf and Wnt crosstalk in tailbud _WP4021	0.6701707721207845	1.996141029457152	0.0009115770282588879	0.0034422945044306095	0.004	7/18	7.37%	fgf24;fgf16;pik3cd;dkk1a;mapk3;wnt11;fgf8a
prerank	Nuclear receptors in lipid metabolism and toxicity_WP1326	0.6416373178002583	1.81628718542065	0.0028222013170272815	0.019147763180895266	0.04	8/15	15.17%	cyp24a1;abcc2;cyp7a1;cyp3a65;abcg5;nr1h3;cyp4t8;abcb11b
prerank	Alpha6-Beta4 Integrin Signaling Pathway_WP1329	0.46811595505268927	1.7124695873628308	0.007048458149779736	0.04245496555464418	0.132	17/42	21.66%	lama5;clca1;pik3cd;pik3r2;lamc1;smad3b;irs1;erbin;abl1;ntn1a;mtor;erbb2;pak1;lamb1a;pik3r3b;smad2;itgb4
prerank	Effect of L-carnitine on metabolism_WP3992	0.5291228930855533	1.679295483120403	0.017148014440433214	0.04464225685433447	0.18	12/22	25.49%	acsl1b;acsl4a;dgat2;acsl5;fasn;pfkmb;mtor;glud1b;acaca;acsl1a;pck1;pfkma
prerank	PPAR Signaling Pathway_WP4020	0.42870682003130295	1.6044157572336417	0.007136485280999108	0.04960592259063396	0.316	14/46	16.91%	slc27a4;acsl1b;cd36;acsl4a;acsl5;cyp7a1;cyp27a1.2;fabp2;acsbg2;nr1h3;scdb;acox1;fads2;pck2
prerank	BMP signaling pathway_WP211	0.4082090772878298	1.6222800187174773	0.006151142355008787	0.050702129471509184	0.2865	20/62	19.80%	fstl1a;smad7;bambia;bmp2a;msx2b;nog3;bmpr2b;bmpr2a;bmpr1ab;smurf2;ube2s;nog1;nog2;twsg1a;gata2a;smad6a;bambib;acvrl1;chrd;bmp15
prerank	Neural crest development_WP548	0.4310783896229706	1.635971324451556	0.006962576153176675	0.05318345009345292	0.256	16/49	10.79%	dlx4a;dlx4b;dlx3b;zic5;bco1;bmp7b;dlx2a;phox2bb;dlx1a;pax3a;ret;bmp2b;sox9b;foxd3;dlx5a;gch2
prerank	Oxidative phosphorylation_WP1335	-0.46094516033567484	-1.744662118404797	0.005681818181818182	0.06139562474160091	0.097	29/39	32.25%	ndufb10;ndufs6;ndufa5;ndufb6;ndufa8;atp5pd;ndufv2;atp5f1d;ndufs3;ndufa10;atp5po;atp5mf;ndufa2;ndufs5;ndufb7;ndufa7;ndufs2;ndufa6;ndufb9;atp5pf;atp5meb;atp5pb;ndufb4;ndufb8;atp5l;ndufs7;ndufab1b;atp6ap1b;ndufs4
prerank	T Cell Receptor Signaling Pathway_WP1345	-0.38318318610351343	-1.6639914456198739	0.0012121212121212121	0.08423361075659254	0.187	21/71	13.23%	cebpb;grap2a;fosab;ptpn6;grapa;wipf1b;wasb;rap1aa;vaspa;map2k1;lcp2a;def6a;arhgef6;acp1;prkcq;ptpn3;grb2b;braf;jun;stat1a;homer3b
prerank	Endochondral Ossification_WP1383	0.40691639107008415	1.444450879452533	0.04819277108433735	0.1577001169842273	0.7185	12/36	23.93%	frzb;bmp7b;tgfbi;fgfr1a;gli3;ddr2a;prkacaa;hdac4;adamts1;mmp9;ctsla;mef2cb
prerank	Toll-like receptor signaling pathway_WP1384	-0.35004637739811845	-1.4555218383339736	0.030660377358490566	0.23787097122108178	0.582	15/61	12.76%	fosab;cd40;tlr5b;casp8;tab1;map2k1;mapk11;tlr3;il1b;irf5;map3k8;jun;tnfa;stat1a;tnfb
