## Supplementary material for "CD24 Acts as an Evolutionarily Conserved Innate Immune Checkpoint in Colorectal Cancer": LiveImaging_Summary.csv

cell_type	metric_id	metric_name	mock_n	KO_n	mock_mean	KO_mean	p_value	direction_of_change	metric_description	metric_calculation
macrophage	n_timepoints	Track length (timepoints)	70	70	121.843	147.886	0.08180	not significant	Number of valid imaging timepoints in the track	Count of valid timepoints for the cell track
macrophage	total_time_min	Track duration (min)	70	70	355.243	435.043	0.07206	not significant	Total duration of the track in minutes	Time between first and last valid timepoint
macrophage	total_path_length_um	Total path length (um)	68	67	358.319	351.790	0.90716	not significant	Cumulative path length along the trajectory	Sum of step distances between consecutive positions
macrophage	net_displacement_um	Net displacement (um)	63	69	37.177	60.570	0.00054	KO > mock	Straight line distance from start to end of the track	Euclidean distance between first and last positions
macrophage	directionality_index	Directionality index (track)	64	66	0.121	0.175	0.00151	KO > mock	Overall straightness of the trajectory	net_displacement_um divided by total_path_length_um for the full track
macrophage	directionality_index_tumor_touch	Directionality index (inside tumor)	26	40	0.115	0.210	0.00037	KO > mock	Straightness during tumor contact segments	Straight line displacement sum inside tumor divided by path length inside tumor
macrophage	directionality_index_no_tumor_touch	Directionality index (outside tumor)	50	40	0.186	0.189	0.33188	not significant	Straightness during non tumor segments	Straight line displacement sum outside tumor divided by path length outside tumor
macrophage	mean_velocity_um_min	Mean velocity (um per min)	67	69	1.048	0.948	0.15463	not significant	Average instantaneous velocity over the track	Mean step distance divided by elapsed time between steps
macrophage	mean_velocity_inside_tumor_um_min	Mean velocity inside tumor (um per min)	30	43	0.906	0.824	0.27432	not significant	Average velocity when the cell is inside the tumor	Mean velocity of segments where the preceding point is tumor touch
macrophage	mean_velocity_outside_tumor_um_min	Mean velocity outside tumor (um per min)	49	42	1.190	1.217	0.77747	not significant	Average velocity when the cell is outside the tumor	Mean velocity of segments where the preceding point is not tumor touch
macrophage	max_velocity_um_min	Max velocity (um per min)	68	69	5.471	5.307	0.72408	not significant	Maximum instantaneous velocity	Maximum step distance divided by elapsed time between steps
macrophage	velocity_cv	Velocity variability (CV)	69	67	0.942	0.959	0.28231	not significant	Coefficient of variation of instantaneous velocity	Standard deviation of segment velocities divided by their mean
macrophage	acceleration_um_min2	Acceleration (um per min2)	66	70	0.250	0.245	0.28118	not significant	Mean absolute acceleration	Mean absolute change in segment velocity divided by elapsed time between velocities
macrophage	radius_of_gyration_um	Radius of gyration (um)	61	69	15.831	22.698	0.00301	KO > mock	Spatial spread of the trajectory around its center	Root mean square distance of positions from the track centroid
macrophage	phago_tp	Phagocytosis timepoints	68	70	40.853	95.671	0.00053	KO > mock	Number of timepoints with phagocytic activity	Count of timepoints flagged as phagocytosis positive
macrophage	phago_n	Phagocytosis events	70	70	0.986	1.057	0.24994	not significant	Number of distinct phagocytic events	Count of contiguous phagocytosis positive runs
macrophage	phago_frac	Phagocytosis fraction	70	70	0.193	0.383	0.00219	KO > mock	Fraction of timepoints with phagocytic activity	phago_tp divided by n_timepoints
macrophage	tumor_touch_tp	Tumor contact timepoints	64	70	22.609	75.314	0.00067	KO > mock	Number of timepoints with tumor contact	Count of timepoints flagged as tumor touch
macrophage	tumor_touch_n	Tumor contact events	70	70	0.600	0.771	0.04925	KO > mock	Number of distinct tumor contact events	Count of contiguous tumor touch runs
macrophage	tumor_touch_frac	Tumor contact fraction	70	70	0.175	0.296	0.02281	KO > mock	Fraction of timepoints with tumor contact	tumor_touch_tp divided by n_timepoints
macrophage	tumor_touch_total_min	Tumor contact duration (min)	64	70	67.828	225.943	0.00067	KO > mock	Total time spent in tumor contact	Total duration of tumor touch segments
macrophage	mac_touch_tp	Macrophage contact timepoints	59	60	45.356	87.033	0.05397	not significant	Number of timepoints touching macrophages	Count of timepoints flagged as macrophage touch
macrophage	mac_touch_n	Macrophage contact events	60	60	2.783	2.633	0.24189	not significant	Number of distinct macrophage contact events	Count of contiguous macrophage touch runs
macrophage	mac_touch_frac	Macrophage contact fraction	60	60	0.205	0.346	0.11052	not significant	Fraction of timepoints touching macrophages	mac_touch_tp divided by n_timepoints
macrophage	neut_touch_tp	Neutrophil contact timepoints	34	40	5.147	17.050	0.06325	not significant	Number of timepoints touching neutrophils	Count of timepoints flagged as neutrophil touch
macrophage	neut_touch_n	Neutrophil contact events	40	40	4.700	7.175	0.43572	not significant	Number of distinct neutrophil contact events	Count of contiguous neutrophil touch runs
macrophage	neut_touch_frac	Neutrophil contact fraction	40	40	0.037	0.067	0.31294	not significant	Fraction of timepoints touching neutrophils	neut_touch_tp divided by n_timepoints
macrophage	fusion_tp	Fusion timepoints	56	60	16.036	60.733	0.00034	KO > mock	Number of timepoints showing fusion activity	Count of timepoints flagged as fusion
macrophage	fusion_n	Fusion events	60	60	0.883	1.467	0.03872	KO > mock	Number of distinct fusion events	Count of contiguous fusion positive runs
macrophage	fusion_frac	Fusion fraction	60	60	0.100	0.241	0.00295	KO > mock	Fraction of timepoints showing fusion activity	fusion_tp divided by n_timepoints
macrophage	min_dist_to_tumor_um	Minimum distance to tumor (um)	70	66	141.312	95.984	0.00296	KO < mock	Closest distance to tumor center	Minimum distance to tumor value along the track
macrophage	mean_dist_to_tumor_um	Mean distance to tumor (um)	70	67	167.110	123.878	0.01949	KO < mock	Average distance to tumor center	Mean of distance to tumor values along the track
macrophage	max_dist_to_tumor_um	Maximum distance to tumor (um)	70	69	195.129	157.144	0.09486	not significant	Farthest distance to tumor center	Maximum distance to tumor value along the track
macrophage	std_dist_to_tumor_um	Distance to tumor SD (um)	62	61	10.291	10.719	0.45865	not significant	Variability in distance to tumor center	Standard deviation of distance to tumor values
macrophage	median_dist_to_tumor_um	Median distance to tumor (um)	70	67	167.405	123.628	0.01777	KO < mock	Median distance to tumor center	Median of distance to tumor values along the track
macrophage	final_dist_to_tumor_um	Final distance to tumor (um)	70	69	179.979	133.362	0.01721	KO < mock	Distance to tumor center at last timepoint	Last valid distance to tumor value
macrophage	initial_dist_to_tumor_um	Initial distance to tumor (um)	70	65	155.705	112.012	0.01071	KO < mock	Distance to tumor center at first timepoint	First valid distance to tumor value
macrophage	net_dist_change_um	Net distance change to tumor (um)	64	63	15.435	1.189	0.02638	KO < mock	Change in distance from tumor between start and end	final_dist_to_tumor_um minus initial_dist_to_tumor_um
macrophage	timepoints_near_tumor	Near tumor timepoints	70	69	9.629	7.594	0.46141	not significant	Number of timepoints within 50 um of tumor center	Count of distance to tumor values less or equal 50 um
macrophage	frac_near_tumor	Near tumor fraction	70	69	0.074	0.060	0.49118	not significant	Fraction of timepoints within 50 um of tumor	timepoints_near_tumor divided by n_timepoints
macrophage	timepoints_far_tumor	Far tumor timepoints	64	53	23.953	0.528	0.00025	KO < mock	Number of timepoints beyond 200 um from tumor center	Count of distance to tumor values greater than 200 um
macrophage	frac_far_tumor	Far tumor fraction	70	55	0.356	0.016	0.00005	KO < mock	Fraction of timepoints beyond 200 um from tumor	timepoints_far_tumor divided by n_timepoints
macrophage	timepoints_moving_toward	Approach timepoints	70	69	54.957	70.217	0.02668	KO > mock	Number of transitions moving toward the tumor	Count of distance transitions with decreased distance to tumor
macrophage	timepoints_moving_away	Retreat timepoints	70	69	58.200	67.261	0.13694	not significant	Number of transitions moving away from the tumor	Count of distance transitions with increased distance to tumor
macrophage	frac_moving_toward	Approach fraction	65	66	0.458	0.469	0.36691	not significant	Fraction of transitions moving toward the tumor	timepoints_moving_toward divided by number of valid distance transitions
macrophage	sustained_approach_events	Sustained approach events	68	69	13.074	19.638	0.05551	not significant	Number of sustained approach episodes toward the tumor	Count of episodes with multiple consecutive approach steps
neutrophil	n_timepoints	Track length (timepoints)	44	47	21.227	22.574	0.67067	not significant	Number of valid imaging timepoints in the track	Count of valid timepoints for the cell track
neutrophil	total_time_min	Track duration (min)	44	46	59.755	63.261	0.67150	not significant	Total duration of the track in minutes	Time between first and last valid timepoint
neutrophil	total_path_length_um	Total path length (um)	47	47	426.507	427.411	0.92770	not significant	Cumulative path length along the trajectory	Sum of step distances between consecutive positions
neutrophil	net_displacement_um	Net displacement (um)	49	45	114.244	86.256	0.22015	not significant	Straight line distance from start to end of the track	Euclidean distance between first and last positions
neutrophil	directionality_index	Directionality index (track)	48	47	0.253	0.223	0.38178	not significant	Overall straightness of the trajectory	net_displacement_um divided by total_path_length_um for the full track
neutrophil	directionality_index_tumor_touch	Directionality index (inside tumor)	23	22	0.463	0.581	0.18771	not significant	Straightness during tumor contact segments	Straight line displacement sum inside tumor divided by path length inside tumor
neutrophil	directionality_index_no_tumor_touch	Directionality index (outside tumor)	43	47	0.404	0.363	0.36988	not significant	Straightness during non tumor segments	Straight line displacement sum outside tumor divided by path length outside tumor
neutrophil	mean_velocity_um_min	Mean velocity (um per min)	42	45	8.248	7.505	0.01426	KO < mock	Average instantaneous velocity over the track	Average of segment velocities step distance divided by elapsed time
neutrophil	mean_velocity_inside_tumor_um_min	Mean velocity inside tumor (um per min)	27	28	5.419	6.568	0.15912	not significant	Average velocity when the cell is inside the tumor	Mean velocity of segments where the preceding point is tumor touch
neutrophil	mean_velocity_outside_tumor_um_min	Mean velocity outside tumor (um per min)	40	43	8.454	7.591	0.02243	KO < mock	Average velocity when the cell is outside the tumor	Mean velocity of segments where the preceding point is not tumor touch
neutrophil	max_velocity_um_min	Max velocity (um per min)	48	50	15.491	16.680	0.31796	not significant	Maximum instantaneous velocity	Maximum step distance divided by elapsed time between steps
neutrophil	velocity_cv	Velocity variability (CV)	48	48	0.533	0.567	0.23143	not significant	Coefficient of variation of instantaneous velocity	Standard deviation of segment velocities divided by their mean
neutrophil	acceleration_um_min2	Acceleration (um per min2)	43	46	1.447	1.402	0.62184	not significant	Mean absolute acceleration	Mean absolute change in segment velocity divided by elapsed time between velocities
neutrophil	radius_of_gyration_um	Radius of gyration (um)	50	49	53.793	47.679	0.51288	not significant	Spatial spread of the trajectory around its center	Root mean square distance of positions from the track centroid
neutrophil	tumor_touch_tp	Tumor contact timepoints	43	42	3.535	2.667	0.77115	not significant	Number of timepoints with tumor contact	Count of timepoints flagged as tumor touch
neutrophil	tumor_touch_n	Tumor contact events	50	50	1.000	1.200	0.60593	not significant	Number of distinct tumor contact events	Count of contiguous tumor touch runs
neutrophil	tumor_touch_frac	Tumor contact fraction	50	50	0.048	0.025	0.60584	not significant	Fraction of timepoints with tumor contact	tumor_touch_tp divided by n_timepoints
neutrophil	tumor_touch_total_min	Tumor contact duration (min)	43	42	10.605	8.000	0.77115	not significant	Total time spent in tumor contact	Total duration of tumor touch segments
neutrophil	mac_touch_tp	Macrophage contact timepoints	37	36	6.189	7.139	0.19520	not significant	Number of timepoints touching macrophages	Count of timepoints flagged as macrophage touch
neutrophil	mac_touch_n	Macrophage contact events	40	40	3.225	2.950	0.93398	not significant	Number of distinct macrophage contact events	Count of contiguous macrophage touch runs
neutrophil	mac_touch_frac	Macrophage contact fraction	40	40	0.033	0.041	0.18626	not significant	Fraction of timepoints touching macrophages	mac_touch_tp divided by n_timepoints
neutrophil	neut_touch_tp	Neutrophil contact timepoints	42	42	0.286	0.429	0.24485	not significant	Number of timepoints touching neutrophils	Count of timepoints flagged as neutrophil touch
neutrophil	neut_touch_n	Neutrophil contact events	50	50	0.700	0.740	0.46732	not significant	Number of distinct neutrophil contact events	Count of contiguous neutrophil touch runs
neutrophil	neut_touch_frac	Neutrophil contact fraction	50	50	0.020	0.006	0.65433	not significant	Fraction of timepoints touching neutrophils	neut_touch_tp divided by n_timepoints
neutrophil	min_dist_to_tumor_um	Minimum distance to tumor (um)	50	50	114.342	126.247	0.72774	not significant	Closest distance to tumor center	Minimum distance to tumor value along the track
neutrophil	mean_dist_to_tumor_um	Mean distance to tumor (um)	50	50	172.029	174.347	0.89852	not significant	Average distance to tumor center	Mean of distance to tumor values along the track
neutrophil	max_dist_to_tumor_um	Maximum distance to tumor (um)	50	50	237.104	228.445	0.56953	not significant	Farthest distance to tumor center	Maximum distance to tumor value along the track
neutrophil	std_dist_to_tumor_um	Distance to tumor SD (um)	49	47	35.242	27.474	0.03848	KO < mock	Variability in distance to tumor center	Standard deviation of distance to tumor values
neutrophil	median_dist_to_tumor_um	Median distance to tumor (um)	50	50	171.215	174.595	0.96975	not significant	Median distance to tumor center	Median of distance to tumor values along the track
neutrophil	final_dist_to_tumor_um	Final distance to tumor (um)	50	50	182.835	182.628	0.99067	not significant	Distance to tumor center at last timepoint	Last valid distance to tumor value
neutrophil	initial_dist_to_tumor_um	Initial distance to tumor (um)	50	50	181.310	178.102	0.86344	not significant	Distance to tumor center at first timepoint	First valid distance to tumor value
neutrophil	net_dist_change_um	Net distance change to tumor (um)	47	47	17.288	-1.507	0.20945	not significant	Change in distance from tumor between start and end	final_dist_to_tumor_um minus initial_dist_to_tumor_um
neutrophil	timepoints_near_tumor	Near tumor timepoints	50	50	1.040	0.720	0.76396	not significant	Number of timepoints within 50 um of tumor center	Count of distance to tumor values less or equal 50 um
neutrophil	frac_near_tumor	Near tumor fraction	50	50	0.054	0.032	0.74798	not significant	Fraction of timepoints within 50 um of tumor	timepoints_near_tumor divided by n_timepoints
neutrophil	timepoints_far_tumor	Far tumor timepoints	46	49	8.457	7.286	0.51775	not significant	Number of timepoints beyond 200 um from tumor center	Count of distance to tumor values greater than 200 um
neutrophil	frac_far_tumor	Far tumor fraction	50	50	0.414	0.369	0.52475	not significant	Fraction of timepoints beyond 200 um from tumor	timepoints_far_tumor divided by n_timepoints
neutrophil	timepoints_moving_toward	Approach timepoints	46	49	11.391	11.286	0.81134	not significant	Number of transitions moving toward the tumor	Count of distance transitions with decreased distance to tumor
neutrophil	timepoints_moving_away	Retreat timepoints	43	44	9.140	9.773	0.68591	not significant	Number of transitions moving away from the tumor	Count of distance transitions with increased distance to tumor
neutrophil	frac_moving_toward	Approach fraction	46	47	0.486	0.500	0.53980	not significant	Fraction of transitions moving toward the tumor	timepoints_moving_toward divided by number of valid distance transitions
neutrophil	sustained_approach_events	Sustained approach events	48	47	3.917	2.638	0.44251	not significant	Number of sustained approach episodes toward the tumor	Count of episodes with multiple consecutive approach steps
