## Supplementary material for "CD24 Acts as an Evolutionarily Conserved Innate Immune Checkpoint in Colorectal Cancer": Genomic positions of CD24 candidate genes in vertebrates.xlsx

### Sheet: Supp Data 3
	Supplementary Data 3 - Genomic positions of CD24 and candidate CD24-like loci in several species of Vertebrates.
	H. sapiens (Human) Assembly GRCh38.p14 Accession GCF_000001405.40 Chromosome 6		M. musculus (Mouse) Assembly GRCm39 Accession GCF_000001635.27 Chromosome 10		G. gallus (Chicken) Assembly bGalGal1.mat.broiler.GRCg7b Accessopm GCF_016699485.2 Chromosome 3		X. laevis (Frog) Assembly Xenopus_laevis_v10.1 Accession GCF_017654675.1 Chromosome 5L		L. chalumnae (Coelacanth) Assembly fLatCha1.pri Accession GCF_037176945.1 Chromosome 3		T. rubripes (Pufferfish) Assembly fTakRub1.3 Accession GCF_901000725.3 Chromosome 2		G. aculeatus (Stickleback) Assembly fGasAcu3.hap1.1 Accession GCF_964276395.1 Chromosome 15		O. latipes (Medaka) Assembly Olatipes_Hd-rR_3.1 Accession GCF_053564925.1 Chromosome 22		S. salar (Salmon) Assembly fSalSal1 Accession GCF_965601325.1 Chromosome ssa09		D. rerio (Zebrafish) Assembly GRCz12tu Accession GCF_049306965.1 Chromosome 17		A. ruthenus (Sturgeon) Assembly fAciRut3.2 maternal haplotype Accession GCF_902713425.1 Chromosome 5		L. oculatus (Spotted gar) Assembly fLepOcu1.hap2 Accession GCF_040954835.1 Chromosome 2		C. milii (Elephant shark) Assembly IMCB_Cmil_1.0 Accession GCF_018977255.1 Unplaced Scaffold
	HACE1	NC_000006.12 (104728094..104859919, complement)	Hace1	NC_000076.7 (45453911..45588441)	HACE1	NC_052534.1 (68714168..68758254)	hace1.L	NC_054379.1 (83736219..83795791)	HACE1	NC_088141.1 (195137797..195234908, complement)	daam1	NC_042286.1 (621979..633518)	utp25	NC_135703.1 (14636620..14644281, complement)	zmp:0000001267	NC_136258.1 (219568..225368)	filip1	NC_138299.1 (15862701..15896390)	tmem54a	NC_133192.1 (26724210..26734907)	hace1	NC_081193.1 (81524841..81596344)	hace1	NC_090697.1 (36773320..36829495, complement)	DMBT1-like	NW_024704774.1 (1088057..1098696, complement)
	LIN28B	NC_000006.12 (104937026..105083332)	Lin28b	NC_000076.7 (45252713..45362410, complement)	LIN28B	NC_052534.1 (68549142..68575797)	lin28b.L	NC_054379.1 (83624754..83725677)	LIN28B	NC_088141.1 (195338363..195443163)	setd3	NC_042286.1 (641314..647895)	grxcr1b	NC_135703.1 (14645021..14646721)	utp25	NC_136258.1 (229485..254965, complement)	adi1	NC_138299.1 (15850841..15855015, complement)	lck	NC_133192.1 (26737369..26775053, complement)	grik2	NC_081193.1 (82034497..82245508, complement)	grik2	NC_090697.1 (35647341..35890756)	LIN28	NW_024704774.1 (942033..1044434, complement)
	POPDC1	NC_000006.12 (105096822..105137157, complement)	Poopdc1	NC_000076.7 (45211783..45248580)	BVES	NC_052534.1 (68549142..68575797)	popdc1.L	NC_054379.1 (83556629..83592624)	POPDC1	NC_088141.1 (195518958..195563633, complement)	bcl11ba	NC_042286.1 (653070..662410)	tmem51bb	NC_135703.1 (14647187..14652034)	tmem51bb	NC_136258.1 (335578..340461)	trappc12	NC_138299.1 (15832625..15850777)	zgc:154055	NC_133192.1 (26744261..26807760)	ascc3	NC_081193.1 (82283592..82549276)	ascc3	NC_090697.1 (35199216..35572104, complement)	POPDC1-like	NW_024704774.1 (864192..901158)
	POPDC3	NC_000006.12 (105157900..105180014, complement)	Popdc3	NC_000076.7 (45165401..45194546)	POPDC3	NC_052534.1 (68536172..68540520)	popdc3.L	NC_054379.1 (83496580..83523259)	POPDC3	NC_088141.1 (195576966..195580189, complement)	vrk1	NC_042286.1 (785785..793133, complement)	mtres1	NC_135703.1 (14652551..14655134)	mtres1	NC_136258.1 (352312..354354)	eipr1	NC_138299.1 (15753589..15832639, complement)	fam167b	NC_133192.1 (26781770..26788040, complement)	sim1a	NC_081193.1 (82571981..82588709)	sim1a	NC_090697.1 (35162787..35187296, complement)	PREP	NW_024704774.1 (802256..855067)
	PREP	NC_000006.12 (105273218..105403082, complement)	Prep	NC_000076.7 (44943312..45038847)	PREP	NC_052534.1 (68404211..68502054)	prep.L	NC_054379.1 (83392270..83468911)	PREP	NC_088141.1 (195599126..195815894, complement)	ak7b	NC_042286.1 (841205..851606, complement)	bend3	NC_135703.1 (14655350..14659647, complement)	bend3	NC_136258.1 (362860..386452, complement)	myt1l	NC_138299.1 (15511497..15639187, complement)	tdh2	NC_133192.1 (26808055..26819250)	ripply2-like	NC_081193.1 (82649097..82650124, complement)	cyb5r4	NC_090697.1 (35000344..35065973, complement)	PRDM1-like	NW_024704774.1 (579435..607475, complement)
	PRDM1	NC_000006.12 (105992690..106109938)	Prdm1	NC_000076.7 (44313170..44404579, complement)	PRDM1	NC_052534.1 (68037906..68135680, complement)	prdm1.L	NC_054379.1 (83068474..83085320, complement)	PRDM1A	NC_088141.1 (196253559..196295376)	galcb	NC_042286.1 (852476..860715, complement)	pdss2	NC_135703.1 (14664605..14680946, complement)	pdss2	NC_136258.1 (500265..593394, complement)	pdxn	NC_138299.1 (15427224..15510672, complement)	srrm1	NC_133192.1 (26820019..26836366)	cyb5r4	NC_081193.1 (82665556..82707893)	mrap2a	NC_090697.1 (34939736..34992031, complement)	ATG5-like	NW_024704774.1 (475607..641579)
	ATG5	NC_000006.12 (106184476..106325760, complement)	Atg5	NC_000076.7 (44144325..44240295)	ATG5	NC_052534.1 (67937240..68009125)	atg5.L	NC_054379.1 (82935963..83030969)	ATG5	NC_088141.1 (196324684..196492147, complement)	hhipl1	NC_042286.1 (869688..874708)	sobpa	NC_135703.1 (14683743..14715920)	sobpa	NC_136258.1 (609411..730550)	ccr6-like	NC_138299.1 (15377836..15385633)	clic4	NC_133192.1 (26839669..26873344)	mrap2-like	NC_081193.1 (82732853..82751657)	cep162	NC_090697.1 (34884840..34939336)	NEK3	NW_024704774.1 (366378..451835, complement)
	CRYBG1	NC_000006.12 (106360717..106572017)	Crybg1	NC_000076.7 (43826303..44024824, complement)	AIM1	NC_052534.1 (67825479..67921674, complement)	crybg1.L	NC_054379.1 (82695039..82836972, complement)	CRYBG1A	NC_088141.1 (196537008..196775253)	crybg1a	NC_042286.1 (887983..896344)	rock2a	NC_135703.1 (14716678..14744110)	rock2a	NC_136258.1 (744669..817251)	crybg1a	NC_138299.1 (15315340..15374688, complement)	crybg1a	NC_133192.1 (26874531..26943752)	crybg1a	NC_081193.1 (82799361..82867208)	crybg1a	NC_090697.1 (34787381..34875286, complement)	CRYBG1A-like	NW_024704774.1 (333774..366375, complement)
	RTN4IP1	NC_000006.12 (106570771..106630491, complement)	Rtn4ip1	NC_000076.7 (43777772..43823860)	RTN4IP1	NC_052534.1 (67804371..67824410)	rtn4ip1.L	NC_054379.1 (82677402..82687050)	RTN4IP1	NC_088141.1 (196785244..196846497, complement)	rtn4ip1	NC_042286.1 (896606..903467, complement)	(...)		(...)		rtn4ip1	NC_138299.1 (15290212..15315058)	rtn4ip1	NC_133192.1 (26943744..26957392, complement)	rtn4ip1	NC_081193.1 (82867760..82880761, complement)	rtn4ip1	NC_090697.1 (34767563..34786834)	RTN4IP1	NW_024704774.1 (312088..333725)
	QRSL1	NC_000006.12 (106629578..106668417)	Qrsl1	NC_000076.7 (43750184..43777742, complement)	QRSL1	NC_052534.1 (67792326..67804277, complement)	qrsl1.L	NC_054379.1 (82648909..82677259, complement)	QRSL1	NC_088141.1 (196859487..196891477)	qrsl1	NC_042286.1 (903516..908006)	rin3	NC_135703.1 (16964008..16977520)	myt1lb	NC_136258.1 (9328197..9455547)	qrsl1	NC_138299.1 (15285221..15290168, complement)	qrsl1	NC_133192.1 (26957483..26979674)	qrsl1	NC_081193.1 (82880729..82894727)	qrsl1	NC_090697.1 (34749616..34759191, complement)	QRSL1	NW_024704774.1 (291237..312083, complement)
	CD24	NC_000006.12:106969831-106976855 (-)	CD24a	NC_000076.7 (43454433..43460261)	LOC124417814	NC_052534.1 (67772590..67796394)	LOC108716849	NC_054379.1 (82583351..82586954)	LOC102357767	NC_088141.1 (197098942..197160269, complement)	LOC101077595	NC_042286.1 (908113..908841, complement)	ccr6b	NC_135703.1 (16890960..16893640, complement)	ccr6b	NC_136258.1 (9523276..9525275, complement)	LOC106610758	NC_138299.1 (15243238..15244381)	si:ch211-214p16.1	NC_133192.1 (26979024..26980392, complement)	LOC117402723	NC_081193.1 (82922598..82925254, complement)	not annotated*	NC_090697.1 (34477832..34545368)	LOC121851366	NW_024704774.1 (184010..187041)
	MTRES1	NC_000006.12 (107028199..107051586)	Mtres1	NC_000076.7 (43401115..43417037, complement)	LOC121113159	NC_052534.1 (67766557..67769430)	mtres1.L	NC_054379.1 (82554893..82559909, complement)	MTRES1	NC_088141.1 (197159421..197177987)	iars2	NC_042286.1 (910407..921549)	pdxn	NC_135703.1 (16845192..16880737)	crybg1a	NC_136258.1 (9533100..9582970)	LOC106610760	NC_138299.1 (15212740..15213813, complement)	si:ch211-214p16.2	NC_133192.1 (26981160..26981963, complement)	mtres1-like	NC_081193.1 (82927930..82932018)	mtres1	NC_090697.1 (34497131..34507147, complement)	MTRES1-like	NW_024704774.1 (173459..179900, complement)
	BEND3	NC_000006.12 (107065182..107115515, complement)	Bend3	NC_000076.7 (43355130..43391413)	CD24	NC_052534.1 (67704184..67708241)	bend3.L	NC_054379.1 (82533413..82546102)	BEND3	NC_088141.1 (197186886..197204310, complement)	rab3gap2	NC_042286.1 (920704..938630, complement)	myt1lb	NC_135703.1 (16760714..16840542)	rtn4ip1	NC_136258.1 (9584505..9592818, complement)	LOC123724117	NC_138299.1 (15186292..15187470, complement)	iars2	NC_133192.1 (26983671..27002005)	bend3-like	NC_081193.1 (82932457..82938833, complement)	bend3	NC_090697.1 (34484952..34495231)	BEND3-like	NW_024704774.1 (137955..152388)
	PSSD2	NC_000006.12 (107152562..107459564, complement)	Pdss2	NC_000076.7 (43095396..43340878)	C6orf203 (MTRES1)	NC_052534.1 (67690261..67694437, complement)	pdss2.L	NC_054379.1 (82415644..82515865)	PDSS2	NC_088141.1 (197230464..197449147, complement)	kcnk5a	NC_042286.1 (939766..945505, complement)	eipr1	NC_135703.1 (16647031..16685180)	qrsl1	NC_136258.1 (9592777..9603001)	LOC145857966	NC_138299.1 (15167282..15168461)	rab3gap2	NC_133192.1 (27005503..27026512, complement)	pdss2-like	NC_081193.1 (82942192..82986593, complement)	pdss2	NC_090697.1 (34407034..34476317)	PDSS2-like	NW_024704774.1 (14064..108613)
	SOBP	NC_000006.12 (107490117..107661306)	Sobp	NC_000076.7 (42878484..43059144, complement)	BEND3	NC_052534.1 (67638257..67686005)	sobp.L	NC_054379.1 (82263747..82369335, complement)	SOBPA	NC_088141.1 (197489967..197698447)	kcnk17	NC_042286.1 (947170..949683, complement)	trappc12	NC_135703.1 (16627264..16647073, complement)	LOC101171712	NC_136258.1 (9605993..9606719, complement)	LOC145857996	NC_138299.1 (15151562..15153819, complement)	ppp1cb	NC_133192.1 (27031725..27044875, complement)	sobp-like	NC_081193.1 (82986700..83062893)	sobpa	NC_090697.1 (34288234..34387639, complement)	SOPB-like	NW_024704744.1 (37357331..37441640, complement)
	SCML4	NC_000006.12 (107702154..107846038, complement)	Scml4	NC_000076.7 (42736314..42836778)	PRB-like	NC_052534.1 (67660639..67667222, complement)	scml4.L	NC_054379.1 (82172542..82231050)	SCML4	NC_088141.1 (197714536..197906639, complement)	irgc1-like	NC_042286.1 (955755..985337)	adi1	NC_135703.1 (16625573..16627376)	iars2	NC_136258.1 (9608078..9628033)	LOC106610757	NC_138299.1 (15137111..15138091)	plb1	NC_133192.1 (27046215..27136884, complement)	scml4	NC_081193.1 (83066364..83121445, complement)	scml4	NC_090697.1 (34288234..34387639, complement)	SCMH1-like	NW_024704744.1 (37278818..37336176)
	SEC63	NC_000006.12 (107867756..107958208, complement)	Sec63	NC_000076.7 (42637492..42708510)	PSSD2	NC_052534.1 (67540818..67654817)	sec63.L	NC_054379.1 (82130155..82157064)	SEC63	NC_088141.1 (197924803..198017745, complement)	tgtp1-like	NC_042286.1 (961794..962763, complement)	cfap73	NC_135703.1 (16620907..16624437)	rab3gap2	NC_136258.1 (9628093..9650530, complement)	pseudo-iars2	NC_138299.1 (15106603..15114323, complement)	kcnh1a	NC_133192.1 (27074542..27168498)	sec63	NC_081193.1 (83124999..83146239, complement)	sec63	NC_090697.1 (34173625..34209810)	gprc6a	NW_024704744.1 (37230890..37258415, complement)
	OSTM1	NC_000006.12 (108041409..108074741, complement)	Ostm1	NC_000076.7 (42554912..42578458)	SOBP	NC_052534.1 (67414311..67524883, complement)	ostm1.L	NC_054379.1 (82086228..82103065)	OSTM1	NC_088141.1 (198081634..198108262, complement)	apob100-like	NC_042286.1 (997747..1019657)	rtn4ip1	NC_135703.1 (16615142..16620479)	kcnh1a	NC_136258.1 (9665046..9674941, complement)	rab3gap1	NC_138299.1 (15081934..15106092)	hhat	NC_133192.1 (27135485..27242351, complement)	ostm1	NC_081193.1 (83159960..83168113, complement)	ostm1	NC_090697.1 (34146954..34156291)	FAM162B	NW_024704744.1 (37183150..37201655, complement)
	NR2E1	NC_000006.12 (108166022..108188809)	Nr2e1	NC_000076.7 (42437959..42459721, complement)	SCML4	NC_052534.1 (67343807..67377837)	nr2e1.L	NC_054379.1 (81993681..82021072, complement)	NR2E1	NC_088141.1 (198197847..198214782)	ldah	NC_042286.1 (1019768..1023314)	qrsl1	NC_135703.1 (16611005..16615260, complement)	kcnk17	NC_136258.1 (9695400..9701448, complement)	map3k7	NC_138299.1 (15054259..15074553, complement)	acss1	NC_133192.1 (27244788..27264880)	nr2e1-like	NC_081193.1 (83192836..83206008)	nr2e1	NC_090697.1 (34104889..34116704, complement)	kpna5	NW_024704744.1 (37157379..37183948)
	SNX3	NC_000006.12 (108211222..108261040, complement)	Snx3	NC_000076.7 (42378050..42411365)	SEC63	NC_052534.1 (67259780..67315245)	snx3.L	NC_054379.1 (81967017..81991525)	SNX3	NC_088141.1 (198220160..198283369, complement)	alkbh1	NC_042286.1 (1021717..1026134, complement)	LOC120832765	NC_135703.1 (16606217..16607207)	kif6	NC_136258.1 (9707986..9754835, complement)	bach2	NC_138299.1 (14998051..15044959, complement)	wapla	NC_133192.1 (27267662..27297648)	snx3	NC_081193.1 (83208601..83226429, complement)	snx3	NC_090697.1 (34071307..34097724)	zup1	NW_024704744.1 (37143516..37157220, complement)
	AFG1L	NC_000006.12 (108295054..108526001)	Afg1l	NC_000076.7 (42188577..42354561, complement)	OSTM1	NC_052534.1 (67232625..67244703)	afg1l.L	NC_054379.1 (81878731..81926626, complement)	AFG1LB	NC_088141.1 (198286363..198384900)	slirp	NC_042286.1 (1026479..1028084)	iars2	NC_135703.1 (16595052..16605948, complement)	daam2	NC_136258.1 (9763720..9821218)	gja8	NC_138299.1 (14991904..14993504)	grid1a	NC_133192.1 (27309214..27801657)	foxo3	NC_081193.1 (83276791..83336432)	afgl1b	NC_090697.1 (34022080..34070677, complement)	pACAT2-like	NW_024704744.1 (37135477..37142910, complement)
					NR2E1	NC_052534.1 (67175750..67195474, complement)					(...)		rab3gap2	NC_135703.1 (16581291..16594896)	mocs1	NC_136258.1 (9822886..9836248, complement)	ip3ka	NC_138299.1 (14930398..14945815, complement)	ccser2a	NC_133192.1 (27939984..28009301, complement)
					SNX3	NC_052534.1 (67156982..67177832)					utp25	NC_042286.1 (2953324..2958501)	kcnk5	NC_135703.1 (16566636..16575810)	atp6v1c2	NC_136258.1 (9838438..9848675, complement)	ltk	NC_138299.1 (14853718..14925967)	(...)
					AFG1L	NC_052534.1 (67086571..67151321, complement)					tmem51b-like	NC_042286.1 (2947300..2952804, complement)	kcnk17	NC_135703.1 (16543189..16548389)	nol10	NC_136258.1 (9859619..9863501)	rpap1	NC_138299.1 (14794958..14808029)	osr1	NC_133188.1 (35551971..35558040)
											mtres1	NC_042286.1 (2944492..2946867, complement)	kcnk16	NC_135703.1 (16538605..16542663)	odc1	NC_136258.1 (9894554..9899351)	tmem151b	NC_138299.1 (14779729..14794400, complement)	nt5c1ba	NC_133188.1 (35853942..35861705)
											bend3	NC_042286.1 (2938835..2943282)	kif6	NC_135703.1 (16493756..16538570)			adf-1-like	NC_138299.1 (14749846..14757061, complement)	rdh14a	NC_133188.1 (35862075..35864615)
											pdss2	NC_042286.1 (2919800..2937600)							kcns3a	NC_133188.1 (36004957..36010172, complement)
											sobpa	NC_042286.1 (2887447..2916720, complement)							wdr35	NC_133188.1 (36010778..36058851, complement)
											rock2a	NC_042286.1 (2859648..2884498, complement)							matn3b	NC_133188.1 (36059887..36068564, complement)
																			mtres1	NC_133188.1 (36068801..36074141)
																			bend3	NC_133188.1 (36074144..36081020, complement)
																			pdss2	NC_133188.1 (36093161..36158765, complement)
																			sobpa	NC_133188.1 (36173096..36235002)
																			slc66a3	NC_133188.1 (36246462..36254096)
																			rock2a	NC_133188.1 (36254283..36338711, complement)
																			cimip5	NC_133188.1 (36340404..36345352, complement)
																			kcnf1b	NC_133188.1 (36433074..36434965, complement)
																			rbm25a	NC_133188.1 (36436708..36461730, complement)
																			arg2	NC_133188.1 (36463908..36473622)
