## Supplementary material for "CD24 Acts as an Evolutionarily Conserved Innate Immune Checkpoint in Colorectal Cancer": AllPatients_ClinicalCharacteristics.csv

Characteristic	All Patients	CD24 Low	CD24 High
N	601	299	302
Age, median (range), years	68.0 (31-90)	67.0 (33-90)	68.0 (31-90)
Cancer type, n (%)
Colon (COAD)	444 (73.9)	227 (75.9)	217 (71.9)
Rectal (READ)	157 (26.1)	72 (24.1)	85 (28.1)
Sex, n (%)
Male	317 (52.7)	156 (52.2)	161 (53.3)
Female	284 (47.3)	143 (47.8)	141 (46.7)
Race, n (%)
White	276 (45.9)	123 (41.1)	153 (50.7)
Black/African American	65 (10.8)	32 (10.7)	33 (10.9)
Asian	12 (2.0)	7 (2.3)	5 (1.7)
American Indian/Alaska Native	1 (0.2)	1 (0.3)	0 (0.0)
Not reported	247 (41.1)	136 (45.5)	111 (36.8)
Stage, n (%)
Stage I	105 (17.5)	52 (17.4)	53 (17.5)
Stage II	227 (37.8)	113 (37.8)	114 (37.7)
Stage III	179 (29.8)	89 (29.8)	90 (29.8)
Stage IV	90 (15.0)	45 (15.1)	45 (14.9)
Vital status, n (%)
Alive	481 (80.0)	237 (79.3)	244 (80.8)
Deceased	120 (20.0)	62 (20.7)	58 (19.2)
Overall Survival
Median follow-up, months	21.4	19.3	23.0
Events, n (%)	120 (20.0)	62 (20.7)	58 (19.2)
Progression-Free Interval
Median follow-up, months	19.0	17.6	20.0
Events, n (%)	156 (26.0)	79 (26.4)	77 (25.5)
