## Supplementary material for "CD24 Acts as an Evolutionarily Conserved Innate Immune Checkpoint in Colorectal Cancer": Master_Survival_Summary.csv

analysis	stage	endpoint	logrank_p	Low_n	High_n	Low_events	High_events	HR_High_vs_Low	HR_CI_low	HR_CI_high	HR_p
CD24	Stage I	OS	0.010926020637774633	52	53	0	7
CD24	Stage II	OS	0.17908420814862497	113	114	15	10	0.581368553071244	0.26109332524082846	1.294515645654272	0.18419744870105595
CD24	Stage III	OS	0.03141805328679051	89	90	26	14	0.49512844640491643	0.25768421739378494	0.9513666801902433	0.03489404263412607
CD24	Stage IV	OS	0.49326608608664135	45	45	18	20	0.7969729185570341	0.4182437207251039	1.5186500153837048	0.49029006283640086
CD24	Stage I	PFI	0.03896910117799722	52	53	1	7	6.736877566375137	0.8277287063253626	54.83139463147785	0.07455025614719377
CD24	Stage II	PFI	0.48638542608939317	113	114	22	20	0.8068237468552069	0.44023900472644245	1.4786617076194193	0.48738220410095956
CD24	Stage III	PFI	0.00426085391840566	89	90	30	15	0.4146268177329372	0.222597184395662	0.7723161389039233	0.005536178178502492
CD24	Stage IV	PFI	0.34292640307828814	45	45	23	32	1.2961521639293954	0.7560159561042875	2.2221891198115236	0.34563332088123133
